# Genetic Diversity of Cytochrome P450 Genes in *Apis mellifera* Subspecies

**DOI:** 10.64898/2026.03.20.713126

**Authors:** Fernanda Li, Daniela Lima, Sana Bashir, Carlos Yadró Garcia, Ana Rita Lopes, Gilles Verbinnen, Dirk C. de Graaf, Lina De Smet, Anais Rodriguez, Annelise Rosa-Fontana, José Rufino, Raquel Martín-Hernandez, Medibees Consortium, Maria Alice Pinto, Dora Henriques

## Abstract

The western honey bee (*Apis mellifera*) is an essential pollinator facing unprecedented threats from pesticide exposure. While pesticide resistance evolution is well documented in agricultural pests, our understanding of genetic variation in honey bee detoxification systems remains limited. This represents a missed opportunity, as harnessing naturally occurring detoxification diversity could provide new avenues for pollinator protection. Cytochrome P450 monooxygenases (CYPs), which are central to xenobiotic metabolism, offer a promising starting point. Here, we present the first comprehensive analysis of CYP genetic diversity in *A. mellifera*. We analysed the CYPome of 1,467 individuals representing 18 *A. mellifera* subspecies from 25 countries and identified 5,756 single-nucleotide polymorphisms (SNPs) in 46 CYP genes. Imputed McDonald-Kreitman testing revealed that 56% of non-synonymous CYP substitutions were driven by positive selection. Of the 1,302 haplotypes identified, 84% resided in CYP3, concentrated in the CYP9 and CYP6AS subfamilies implicated in xenobiotic detoxification. Population-level analysis of nucleotide diversity, Tajima’s D selection signatures, F_ST_-based differentiation, and McDonald-Kreitman testing pointed to CYP3 clan genes as the primary locus of adaptive variation.

This work provides the first step toward building a comprehensive pharmacogenomic resource for honey bees, enabling the prediction of population-specific pesticide vulnerabilities and leveraging naturally occurring detoxification variants to enhance pollinator resilience – a critical step toward sustainable pollinator management.
