## Supplementary material for "Genetic Diversity of Cytochrome P450 Genes in *Apis mellifera* Subspecies": File S1

### Sheet: Raw Data
Gene_family	CYP clan	CYP name	gene_ID	chr	size	Nº SNPs	SNPs/kb	Variant_rate
CYP	CYP3	CYP9P1	102656882	14	2737	121	44.209	22.6198
CYP	CYP3	CYP6AS16	725087	13	4606	188	40.8163	24.5
CYP	CYP3	CYP9Q3	408453	14	2714	107	39.4252	25.3645
CYP	CYP3	CYP6AS19	550965	5	4475	170	37.9888	26.3235
CYP	CYP3	CYP9Q1	410492	14	2759	103	37.3324	26.7864
CYP	CYP3	CYP6AS12	413908	13	4671	171	36.6089	27.3158
CYP	CYP3	CYP9Q2	408452	14	3154	111	35.1934	28.4144
CYP	CYP3	CYP6AS3	727598	13	5724	195	34.0671	29.3538
CYP	CYP3	CYP9S1/CYP9R1***	725621	14	8873	295	33.2469	30.078
CYP	CYP3	CYP6AS13	551028	13	5223	173	33.1227	30.1908
CYP	CYP2	CYP306A1	408398	13	3662	120	32.769	30.5167
CYP	CYP3	CYP6AS9	107965400	13	4242	139	32.7676	30.518
Housekeeping_genes	Housekeeping	tubulin alpha chain	410614	15	7297	228	31.2457	32.0044
CYP	CYP3	CYP6AS1	112939925	13	4427	136	30.7206	32.5515
CYP	CYP3	CYP336A1	724211	2	2804	84	29.9572	33.381
Housekeeping_genes	Housekeeping	glyceraldehyde-3-phosphate dehydrogenase, transcript variant X1	413924	10	3204	95	29.6504	33.7263
CYP	CYP2	CYP307B1	410495	14	10187	301	29.5475	33.8439
Housekeeping_genes	Housekeeping	tubulin beta chain	410994	4	6115	170	27.8005	35.9706
Housekeeping_genes	Housekeeping	arginine kinase	550932	15	24462	672	27.4712	36.4018
CYP	Mito	CYP301A1	413730	6	5326	145	27.2249	36.731
Housekeeping_genes	Housekeeping	tubulin beta chain	410996	4	2747	74	26.9385	37.1216
CYP	Mito	CYP334A1	725335	9	4020	108	26.8657	37.2222
CYP	Mito	CYP301B1	724860	6	7570	198	26.1559	38.2323
CYP	CYP3	CYP6AS4	412209	13	3821	98	25.6477	38.9898
CYP	Mito	CYP314A1	411057	5	6522	161	24.6857	40.5093
CYP	CYP4	CYP4AV1	552679	5	12188	292	23.958	41.7397
CYP	CYP4	CYP4G11	409469	16	5309	127	23.9216	41.8031
CYP	CYP2	CYP369A1	724175	8	3254	76	23.3559	42.8158
CYP	CYP2	CYP15A1	551179	7	3636	82	22.5523	44.3415
CYP	CYP3	CYP6AS10	725159	13	4987	110	22.0573	45.3364
CYP	CYP3	CYP6AQ1	408383	12	4462	96	21.515	46.4792
CYP	CYP2	CYP18A1	410405	13	5806	120	20.6683	48.3833
Housekeeping_genes	Housekeeping	60S ribosomal protein L8	410188	10	2800	54	19.2857	51.8519
CYP	CYP3	CYP6BE1	552418	2	31210	582	18.6479	53.6254
CYP	Mito	CYP315A1	411893	3	3526	65	18.4345	54.2462
CYP	CYP3	CYP6AS2	726690	13	4366	80	18.3234	54.575
CYP	CYP3	CYP6BC1	726646	1	5891	105	17.8238	56.1048
Housekeeping_genes	Housekeeping	glyceraldehyde-3-phosphate dehydrogenase 2	410122	10	4649	81	17.4231	57.3951
CYP	CYP2	CYP305D1	551223	7	6303	108	17.1347	58.3611
Housekeeping_genes	Housekeeping	TATA-box-binding protein	410753	1	2535	42	16.568	60.3571
Housekeeping_genes	Housekeeping	40S ribosomal protein S18	552726	14	2413	35	14.5048	68.9429
Housekeeping_genes	Housekeeping	actin related protein 1	406122	7	4955	69	13.9253	71.8116
CYP	CYP4	CYP4AB3	413833	11	5525	71	12.8507	77.8169
Housekeeping_genes	Housekeeping	dorsal	406086	4	5709	73	12.7868	78.2055
CYP	CYP3	CYP6AS14	724946	13	5570	66	11.8492	84.3939
CYP	CYP3	CYP6AS11	112935903	13	4163	44	10.5693	94.6136
CYP	CYP3	CYP6AS162	102653899	13	4200	43	10.2381	97.6744
Housekeeping_genes	Housekeeping	ribosomal protein L32	406099	11	2252	23	10.2131	97.913
CYP	CYP3	CYP6AS15	551197	14	4976	50	10.0482	99.52
CYP	CYP3	CYP6BD1	551560	11	3609	36	9.97506	100.25
CYP	CYP3	CYP6AS5	409677	13	5350	48	8.97196	111.458
Housekeeping_genes	Housekeeping	elongation factor 1-alpha F2	544670	5	5262	44	8.36184	119.591
CYP	CYP3	CYP6AS8	413083	13	4573	38	8.30964	120.342
CYP	CYP2	CYP343A1	551632	2	8100	65	8.02469	124.615
Housekeeping_genes	Housekeeping	tubulin alpha chain	552766	15	3215	25	7.77605	128.6
CYP	Mito	CYP302A1	727118	13	11285	83	7.3549	135.964
Housekeeping_genes	Housekeeping	porphobilinogen deaminase	551872	2	4403	32	7.26777	137.594
CYP	CYP3	CYP6AS18	113219203	13	3355	22	6.55738	152.5
CYP	CYP3	CYP6AS7/CYP6AS17***	412936	13	14302	81	5.66354	176.568
CYP	CYP2	CYP303A1	727290	11	23608	126	5.33717	187.365
Housekeeping_genes	Housekeeping	tubulin gamma-2 chain	411508	12	3791	19	5.01187	199.526
Housekeeping_genes	Housekeeping	60S ribosomal protein L13a	551418	1	3030	13	4.29043	233.077
CYP	CYP4	CYP4AA1	100577883	7	5729	23	4.01466	249.087
Housekeeping_genes	Housekeeping	TATA-box-binding protein	550692	9	2620	6	2.29008	436.667

### Sheet: Summary Statistics
CYP genes vs Housekeeping genes
Group	Metric	N	Mean	Median	SD	Min	Max	Q1	Q3	IQR
CYP	SNPs/kb	46	22.315	22.954	11.199	4.015	44.209	10.889	32.256	21.367
CYP	Variant_rate	46	65.727	43.579	50.451	22.62	249.087	31.026	92.059	61.032
Housekeeping	SNPs/kb	18	15.712	14.215	9.454	2.29	31.246	7.922	25.025	17.103
Housekeeping	Variant_rate	18	106.486	70.377	100.55	32.004	436.667	40.804	126.348	85.544
CYP genes by clan
Group	Metric	N	Mean	Median	SD	Min	Max	Q1	Q3	IQR
CYP3	SNPs/kb	28	23.988	23.853	12.394	5.664	44.209	10.486	34.349	23.862
CYP3	Variant_rate	28	60.708	42.163	42.58	22.62	176.568	29.119	95.379	66.26
CYP4	SNPs/kb	4	16.186	18.386	9.652	4.015	23.958	10.642	23.931	13.289
CYP4	Variant_rate	4	102.612	59.81	99.118	41.74	249.087	41.787	120.634	78.847
CYP2	SNPs/kb	8	19.924	21.61	9.554	5.337	32.769	14.857	24.904	10.047
CYP2	Variant_rate	8	71.28	46.362	55.563	30.517	187.365	40.573	74.925	34.352
Mito	SNPs/kb	6	21.787	25.421	7.777	7.355	27.225	19.997	26.688	6.691
Mito	Variant_rate	6	57.151	39.371	39.163	36.731	135.964	37.475	50.812	13.337

### Sheet: Statistical Tests
TEST 1: CYP genes vs Housekeeping genes
Comparison	Group 1	Group 2	Statistic	p-value	Significant	Test used
CYP vs Housekeeping (SNPs/kb)	CYP	Housekeeping	2.2097	3.0824e-02	Yes *	Welch's t-test (normal data)
CYP vs Housekeeping (Variant_rate)	CYP	Housekeeping	275	3.8632e-02	Yes *	Mann-Whitney U (non-normal data)
Shapiro-Wilk normality tests (p > 0.05 = normal)
Group	Metric	W statistic	p-value	Normal?
CYP	SNPs/kb	0.957	8.7306e-02	Yes
CYP	Variant_rate	0.7702	4.4980e-07	No
Housekeeping	SNPs/kb	0.9234	1.4873e-01	Yes
Housekeeping	Variant_rate	0.7199	1.3720e-04	No
TEST 2: Among CYP clans (Kruskal-Wallis + post-hoc Dunn's test)
Kruskal-Wallis (SNPs/kb)	Groups	df	H statistic	p-value	Significant
Among clans (SNPs/kb)	CYP3 | CYP4 | CYP2 | Mito	3	2.4033	4.9303e-01	No
Kruskal-Wallis (Variant_rate)	Groups	df	H statistic	p-value	Significant
Among clans (Variant_rate)	CYP3 | CYP4 | CYP2 | Mito	3	2.4033	4.9303e-01	No
