## Supplementary material for "Genetic Diversity of Cytochrome P450 Genes in *Apis mellifera* Subspecies": File S2

### Sheet: Raw Data
CYP Clan	Gene Acession	CYP Name	CYP Clan.1	NSyn/Syn	Nsyn/a.a
CYP2	727290	CYP303A1	CYP2	0	0
CYP2	408398	CYP306A1	CYP2	0.439024	0.0360721
CYP2	724175	CYP369A1	CYP2	2.27273	0.049505
CYP2	551223	CYP305D1	CYP2	1.55556	0.0286299
CYP2	551632	CYP343A1	CYP2	1.5	0.00604839
CYP2	410405	CYP18A1	CYP2	0.0833333	0.00372439
CYP2	410495	CYP307B1	CYP2	0.0714286	0.00394477
CYP2	551179	CYP15A1	CYP2	0.15	0.00595238
CYP3	725621	CYP9S1/CYP9R1**	CYP3	0.759259	0.0386428
CYP3	727598	CYP6AS3	CYP3	0.704545	0.0621242
CYP3	413908	CYP6AS12	CYP3	0.75	0.066
CYP3	102656882	CYP9P1	CYP3	0.372549	0.0368932
CYP3	408453	CYP9Q3	CYP3	1	0.065764
CYP3	107965400	CYP6AS9	CYP3	0.410256	0.0319361
CYP3	724211	CYP336A1	CYP3	0.875	0.0564516
CYP3	550965	CYP6AS19	CYP3	0.413793	0.0239044
CYP3	408383	CYP6AQ1	CYP3	0.714286	0.0291829
CYP3	408452	CYP9Q2	CYP3	0.5	0.0281955
CYP3	412209	CYP6AS4	CYP3	0.366667	0.0219561
CYP3	725159	CYP6AS10	CYP3	0.285714	0.0160321
CYP3	551560	CYP6BD1	CYP3	0.692308	0.0179283
CYP3	102653899	CYP6AS162	CYP3	2.6	0.026
CYP3	112939925	CYP6AS1	CYP3	1.6	0.0321285
CYP3	551197	CYP6AS15	CYP3	0.666667	0.00798403
CYP3	113219203	CYP6AS18	CYP3	0.833333	0.0100604
CYP3	724946	CYP6AS14	CYP3	0.4	0.00798403
CYP3	410492	CYP9Q1	CYP3	0.342105	0.0254902
CYP3	551028	CYP6AS13	CYP3	0.275862	0.0160966
CYP3	725087	CYP6AS16	CYP3	0.111111	0.00798403
CYP3	726690	CYP6AS2	CYP3	1	0.0160643
CYP3	412936	CYP6AS7/CYP6AS17**	CYP3	0.6	0.00596817
CYP3	112935903	CYP6AS11	CYP3	0.5	0.01
CYP3	409677	CYP6AS5	CYP3	2.5	0.01002
CYP3	726646	CYP6BC1	CYP3	0.08	0.00387597
CYP3	552418	CYP6BE1	CYP3	0.133333	0.0078125
CYP3	413083	CYP6AS8	CYP3	0.285714	0.004
CYP4	413833	CYP4AB3	CYP4	0.636364	0.0135922
CYP4	100577883	CYP4AA1	CYP4	0.285714	0.00391389
CYP4	552679	CYP4AV1	CYP4	0.25	0.00998004
CYP4	409469	CYP4G11	CYP4	0.0333333	0.00176056
Mito	413730	CYP301A1	Mito	0.242424	0.0151803
Mito	411057	CYP314A1	Mito	0.138889	0.00846024
Mito	724860	CYP301B1	Mito	0.222222	0.00775194
Mito	411893	CYP315A1	Mito	0.24	0.011215
Mito	727118	CYP302A1	Mito	0.6	0.00576923
Mito	725335	CYP334A1	Mito	0.0232558	0.00161812
House	406099	House	Na	0	0
House	406122	House	Na	0	0
House	410188	House	Na	0	0
House	410996	House	Na	0	0
House	411508	House	Na	0	0
House	544670	House	Na	0	0
House	550932	House	Na	0	0
House	551418	House	Na	0	0
House	552766	House	Na	0	0
House	410994	House	Na	0.0263158	0.0021978
House	410122	House	Na	0.272727	0.00900901
House	410614	House	Na	0.111111	0.00913242
House	550692	House	Na		0.00311526
House	406086	House	Na	0.2	0.00493827
House	551872	House	Na	0.5	0.00840336
House	413924	House	Na	0.1	0.00529101
House	552726	House	Na	0.25	0.00552486
House	410753	House	Na	1	0.00414938

### Sheet: Summary Statistics
CYP genes vs Housekeeping genes
Group	Metric	N	Mean	Median	SD	Min	Max	Q1	Q3	IQR
CYP (all)	NSyn/Syn	46	0.6199	0.412	0.6255	0	2.6	0.2406	0.7411	0.5005
CYP (all)	Nsyn/a.a	46	0.0196	0.0124	0.0178	0	0.066	0.0065	0.0285	0.022
Housekeeping	NSyn/Syn	17	0.1447	0	0.2615	0	1	0	0.2	0.2
Housekeeping	Nsyn/a.a	18	0.0029	0.0011	0.0034	0	0.0091	0	0.0052	0.0052
CYP genes by clan
Group	Metric	N	Mean	Median	SD	Min	Max	Q1	Q3	IQR
CYP3	NSyn/Syn	28	0.7062	0.55	0.6135	0.08	2.6	0.3605	0.7778	0.4173
CYP3	Nsyn/a.a	28	0.0245	0.0199	0.0188	0.0039	0.066	0.0095	0.032	0.0225
CYP4	NSyn/Syn	4	0.3014	0.2679	0.2496	0.0333	0.6364	0.1958	0.3734	0.1775
CYP4	Nsyn/a.a	4	0.0073	0.0069	0.0054	0.0018	0.0136	0.0034	0.0109	0.0075
CYP2	NSyn/Syn	8	0.759	0.2945	0.8827	0	2.2727	0.0804	1.5139	1.4335
CYP2	Nsyn/a.a	8	0.0167	0.006	0.0186	0	0.0495	0.0039	0.0305	0.0266
Mito	NSyn/Syn	6	0.2445	0.2311	0.1934	0.0233	0.6	0.1597	0.2418	0.0821
Mito	Nsyn/a.a	6	0.0083	0.0081	0.0046	0.0016	0.0152	0.0063	0.0105	0.0043

### Sheet: Statistical Tests
Shapiro-Wilk normality tests
Group	Metric	W statistic	p-value	Normal (p>0.05)
CYP (all)	NSyn/Syn	0.7859	9.5721e-07	No
CYP (all)	Nsyn/a.a	0.8425	1.9779e-05	No
Housekeeping	NSyn/Syn	0.6305	2.0841e-05	No
Housekeeping	Nsyn/a.a	0.7931	1.2170e-03	No
TEST 1: CYP genes vs Housekeeping genes
Comparison	Group 1	Group 2	Statistic	p-value	Significant	Test used
CYP vs Housekeeping (NSyn/Syn)	CYP	Housekeeping	660.5	2.9883e-05	Yes ***	Mann-Whitney U (non-normal)
CYP vs Housekeeping (Nsyn/a.a)	CYP	Housekeeping	732.5	1.9591e-06	Yes ***	Mann-Whitney U (non-normal)
TEST 2: Among CYP clans — Kruskal-Wallis
Test	Groups	df	H statistic	p-value	Significant
Kruskal-Wallis (NSyn/Syn)	CYP3 | CYP4 | CYP2 | Mito	3	7.7975	5.0387e-02	No
Kruskal-Wallis (Nsyn/a.a)	CYP3 | CYP4 | CYP2 | Mito	3	9.2598	2.6029e-02	Yes *
Post-hoc pairwise Mann-Whitney U — Bonferroni corrected (NSyn/Syn)
Comparison	Group 1	Group 2	U statistic	p-value (raw)	p-value (adj.)	Significant
CYP3 vs CYP4	CYP3	CYP4	89	6.3900e-02	3.8340e-01	No
CYP3 vs CYP2	CYP3	CYP2	132	4.5800e-01	1.0000e+00	No
CYP3 vs Mito	CYP3	Mito	141.5	1.0001e-02	6.0008e-02	No
CYP4 vs CYP2	CYP4	CYP2	14	8.0808e-01	1.0000e+00	No
CYP4 vs Mito	CYP4	Mito	17	3.5238e-01	1.0000e+00	No
CYP2 vs Mito	CYP2	Mito	27	7.5458e-01	1.0000e+00	No
Post-hoc pairwise Mann-Whitney U — Bonferroni corrected (Nsyn/a.a)
Comparison	Group 1	Group 2	U statistic	p-value (raw)	p-value (adj.)	Significant
CYP3 vs CYP4	CYP3	CYP4	94	3.2554e-02	1.9532e-01	No
CYP3 vs CYP2	CYP3	CYP2	153	1.2320e-01	7.3923e-01	No
CYP3 vs Mito	CYP3	Mito	136	1.9952e-02	1.1971e-01	No
CYP4 vs CYP2	CYP4	CYP2	13	6.8283e-01	1.0000e+00	No
CYP4 vs Mito	CYP4	Mito	11	9.1429e-01	1.0000e+00	No
CYP2 vs Mito	CYP2	Mito	24	1.0000e+00	1.0000e+00	No

### Sheet: Key Findings
SUMMARY STATISTICS BY GROUP
Group	NSyn/Syn (mean)	Nsyn/a.a (mean)
CYP3	0.7062	0.0245
CYP4	0.3014	0.0073
CYP2	0.7590	0.0167
Mito	0.2445	0.0083
House	0.1447	0.0029
TEST 1: CYP vs Housekeeping
NSyn/Syn	Mann-Whitney U: p = 2.99e-05	SIGNIFICANT
Nsyn/a.a	Mann-Whitney U: p = 1.96e-06	SIGNIFICANT
TEST 2: Among CYP clans (Kruskal-Wallis)
NSyn/Syn	H = 7.798, p = 5.0387e-02	Not significant
Nsyn/a.a	H = 9.260, p = 2.6029e-02	SIGNIFICANT
