## Supplementary material for "Genetic Diversity of Cytochrome P450 Genes in *Apis mellifera* Subspecies": File S3

### Sheet: Raw Data
CYP Name	CYP Clan	Gene Acession	Hd
CYP306A1	CYP2	408398	0.873149
CYP369A1	CYP2	724175	0.859707
CYP305D1	CYP2	551223	0.556785
CYP343A1	CYP2	551632	0.545434
CYP18A1	CYP2	410405	0.489341
CYP307B1	CYP2	410495	0.372032
CYP15A1	CYP2	551179	0.0668176
CYP9S1/CYP9R1	CYP3	725621	0.975786
CYP6AS3	CYP3	727598	0.92868
CYP6AS12	CYP3	413908	0.92685
CYP9P1	CYP3	102656882	0.913227
CYP9Q3	CYP3	408453	0.900187
CYP6AS9	CYP3	107965400	0.848288
CYP336A1	CYP3	724211	0.840157
CYP6AS19	CYP3	550965	0.839959
CYP6AQ1	CYP3	408383	0.805014
CYP9Q2	CYP3	408452	0.774797
CYP6AS4	CYP3	412209	0.76385
CYP6AS10	CYP3	725159	0.639591
CYP6BD1	CYP3	551560	0.635994
CYP6AS162	CYP3	102653899	0.633637
CYP6AS1	CYP3	112939925	0.627427
CYP6AS15	CYP3	551197	0.61481
CYP6AS18	CYP3	113219203	0.593855
CYP6AS14	CYP3	724946	0.593497
CYP9Q1	CYP3	410492	0.556515
CYP6AS13	CYP3	551028	0.528058
CYP6AS16	CYP3	725087	0.514561
CYP6AS2	CYP3	726690	0.498278
CYP6AS7/CYP6AS17	CYP3	412936	0.30432
CYP6AS11	CYP3	112935903	0.231323
CYP6AS5	CYP3	409677	0.156293
CYP6BC1	CYP3	726646	0.132311
CYP6BE1	CYP3	552418	0.0981914
CYP6AS8	CYP3	413083	0.0682216
CYP4AB3	CYP4	413833	0.676091
CYP4AA1	CYP4	100577883	0.273386
CYP4AV1	CYP4	552679	0.0907793
CYP4G11	CYP4	409469	0.0123877
tubulin beta chain	Housekeeping	410994	0.474641
glyceraldehyde-3-phosphate dehydrogenase 2	Housekeeping	410122	0.340668
tubulin alpha chain	Housekeeping	410614	0.298762
TATA-box-binding protein	Housekeeping	550692	0.219285
dorsal	Housekeeping	406086	0.122115
porphobilinogen deaminase	Housekeeping	551872	0.108051
glyceraldehyde-3-phosphate dehydrogenase, transcript variant X1	Housekeeping	413924	0.0568449
40S ribosomal protein S18	Housekeeping	552726	0.0487893
TATA-box-binding protein	Housekeeping	410753	0.0414813
CYP301A1	Mito	413730	0.805601
CYP314A1	Mito	411057	0.631093
CYP301B1	Mito	724860	0.54258
CYP315A1	Mito	411893	0.523593
CYP302A1	Mito	727118	0.473425
CYP334A1	Mito	725335	0.194824

### Sheet: Summary Statistics
CYP genes vs Housekeeping genes — Hd
Group	Metric	N	Mean	Median	SD	Min	Max	Q1	Q3	IQR
CYP (all)	Hd	45	0.554	0.5935	0.2769	0.0124	0.9758	0.372	0.805	0.433
Housekeeping	Hd	9	0.1901	0.1221	0.1531	0.0415	0.4746	0.0568	0.2988	0.2419
CYP genes by clan — Hd
Group	Metric	N	Mean	Median	SD	Min	Max	Q1	Q3	IQR
CYP3	Hd	28	0.6051	0.6305	0.2737	0.0682	0.9758	0.5105	0.84	0.3295
CYP4	Hd	4	0.2632	0.1821	0.2962	0.0124	0.6761	0.0712	0.3741	0.3029
CYP2	Hd	7	0.5376	0.5454	0.2793	0.0668	0.8731	0.4307	0.7082	0.2776
Mito	Hd	6	0.5285	0.5331	0.201	0.1948	0.8056	0.486	0.609	0.123

### Sheet: Statistical Tests
Shapiro-Wilk normality tests
Group	Metric	W statistic	p-value	Normal (p>0.05)
CYP (all)	Hd	0.9345	1.3597e-02	No
Housekeeping	Hd	0.8887	1.9333e-01	Yes
CYP3	Hd	0.912	2.2074e-02	No
CYP4	Hd	0.8992	4.2728e-01	Yes
CYP2	Hd	0.9297	5.4824e-01	Yes
Mito	Hd	0.953	7.6430e-01	Yes
TEST 1: CYP genes vs Housekeeping genes — Hd
Comparison	Group 1	Group 2	Statistic	p-value	Significant	Test used
CYP vs Housekeeping (Hd)	CYP	Housekeeping	350	6.4507e-04	Yes ***	Mann-Whitney U (non-normal)
TEST 2: Among CYP clans — Kruskal-Wallis (Hd)
Test	Groups	df	H statistic	p-value	Significant
Kruskal-Wallis (Hd)	CYP3 | CYP4 | CYP2 | Mito	3	4.7622	1.9006e-01	No
Post-hoc pairwise Mann-Whitney U — Bonferroni corrected (Hd)
Comparison	Group 1	Group 2	U statistic	p-value (raw)	p-value (adj.)	Significant
CYP3 vs CYP4	CYP3	CYP4	89	6.2458e-02	3.7475e-01	No
CYP3 vs CYP2	CYP3	CYP2	119	4.0630e-01	1.0000e+00	No
CYP3 vs Mito	CYP3	Mito	107	3.1814e-01	1.0000e+00	No
CYP4 vs CYP2	CYP4	CYP2	7	2.3030e-01	1.0000e+00	No
CYP4 vs Mito	CYP4	Mito	6	2.5714e-01	1.0000e+00	No
CYP2 vs Mito	CYP2	Mito	23	8.3566e-01	1.0000e+00	No
Per-gene Hd ranking (all genes)
Rank	CYP Name	CYP Clan	Gene Accession	Hd
1	CYP9S1/CYP9R1	CYP3	725621	0.9758
2	CYP6AS3	CYP3	727598	0.9287
3	CYP6AS12	CYP3	413908	0.9269
4	CYP9P1	CYP3	102656882	0.9132
5	CYP9Q3	CYP3	408453	0.9002
6	CYP306A1	CYP2	408398	0.8731
7	CYP369A1	CYP2	724175	0.8597
8	CYP6AS9	CYP3	107965400	0.8483
9	CYP336A1	CYP3	724211	0.8402
10	CYP6AS19	CYP3	550965	0.84
11	CYP301A1	Mito	413730	0.8056
12	CYP6AQ1	CYP3	408383	0.805
13	CYP9Q2	CYP3	408452	0.7748
14	CYP6AS4	CYP3	412209	0.7639
15	CYP4AB3	CYP4	413833	0.6761
16	CYP6AS10	CYP3	725159	0.6396
17	CYP6BD1	CYP3	551560	0.636
18	CYP6AS162	CYP3	102653899	0.6336
19	CYP314A1	Mito	411057	0.6311
20	CYP6AS1	CYP3	112939925	0.6274
21	CYP6AS15	CYP3	551197	0.6148
22	CYP6AS18	CYP3	113219203	0.5939
23	CYP6AS14	CYP3	724946	0.5935
24	CYP305D1	CYP2	551223	0.5568
25	CYP9Q1	CYP3	410492	0.5565
26	CYP343A1	CYP2	551632	0.5454
27	CYP301B1	Mito	724860	0.5426
28	CYP6AS13	CYP3	551028	0.5281
29	CYP315A1	Mito	411893	0.5236
30	CYP6AS16	CYP3	725087	0.5146
31	CYP6AS2	CYP3	726690	0.4983
32	CYP18A1	CYP2	410405	0.4893
33	tubulin beta chain	Housekeeping	410994	0.4746
34	CYP302A1	Mito	727118	0.4734
35	CYP307B1	CYP2	410495	0.372
36	glyceraldehyde-3-phosphate dehydrogenase 2	Housekeeping	410122	0.3407
37	CYP6AS7/CYP6AS17	CYP3	412936	0.3043
38	tubulin alpha chain	Housekeeping	410614	0.2988
39	CYP4AA1	CYP4	100577883	0.2734
40	CYP6AS11	CYP3	112935903	0.2313
41	TATA-box-binding protein	Housekeeping	550692	0.2193
42	CYP334A1	Mito	725335	0.1948
43	CYP6AS5	CYP3	409677	0.1563
44	CYP6BC1	CYP3	726646	0.1323
45	dorsal	Housekeeping	406086	0.1221
46	porphobilinogen deaminase	Housekeeping	551872	0.1081
47	CYP6BE1	CYP3	552418	0.0982
48	CYP4AV1	CYP4	552679	0.0908
49	CYP6AS8	CYP3	413083	0.0682
50	CYP15A1	CYP2	551179	0.0668
51	glyceraldehyde-3-phosphate dehydrogenase, transcript variant X1	Housekeeping	413924	0.0568
52	40S ribosomal protein S18	Housekeeping	552726	0.0488
53	TATA-box-binding protein	Housekeeping	410753	0.0415
54	CYP4G11	CYP4	409469	0.0124
