## Supplementary material for "Genetic Diversity of Cytochrome P450 Genes in *Apis mellifera* Subspecies": File S5

### Sheet: 1_Summary_Statistics
Country	Gene Family	n	Mean	SD	Median	Q1	Q3	IQR	Min	Max
PORTUGAL	CYP	45	0.001093	0.001063	0.000775	0.000242	0.001683	0.001441	2.2e-05	0.004119
SPAIN	CYP	46	0.00121	0.001045	0.000846	0.00038	0.001842	0.001462	0.000107	0.004135
TURKEY	CYP	46	0.001751	0.001423	0.001463	0.000734	0.002639	0.001906	9.3e-05	0.005994
GREECE	CYP	46	0.00195	0.001799	0.001524	0.000448	0.002546	0.002098	0.000112	0.008057
SWITZERLAND	CYP	46	0.001863	0.001446	0.001783	0.000496	0.002639	0.002142	5.7e-05	0.005147
CYPRUS	CYP	46	0.002389	0.001833	0.002026	0.000848	0.003446	0.002598	0.000161	0.008118
IRAN	CYP	46	0.002407	0.001918	0.002145	0.001072	0.003162	0.00209	0.000118	0.008889
OMAN	CYP	46	0.001955	0.001383	0.002162	0.000859	0.002751	0.001892	7e-05	0.005311
ITALY	CYP	46	0.002516	0.001643	0.002539	0.00114	0.003176	0.002036	0.000294	0.00721
FRANCE	CYP	46	0.002596	0.001674	0.002597	0.001278	0.003325	0.002047	7.4e-05	0.007163
CUBA	CYP	46	0.002526	0.001516	0.002635	0.001113	0.003473	0.00236	9.1e-05	0.005857
LEBANNON	CYP	46	0.003165	0.00197	0.002886	0.001752	0.004153	0.002401	0.000134	0.008776
ALGERIA	CYP	46	0.003298	0.002203	0.003027	0.001444	0.005277	0.003834	0.000261	0.008409
SLOVENIA	CYP	46	0.003112	0.001961	0.003116	0.001294	0.004399	0.003105	2.8e-05	0.007972
JORDAN	CYP	46	0.003366	0.002151	0.003126	0.001753	0.00469	0.002937	0.000363	0.009105
MOROCCO	CYP	46	0.003425	0.002431	0.003152	0.001015	0.005606	0.004591	0.000112	0.009278
EGYPT	CYP	46	0.003435	0.002175	0.003197	0.001604	0.004935	0.003331	0.000175	0.007904
MALTA	CYP	46	0.003409	0.002074	0.003408	0.00164	0.004726	0.003087	0.000267	0.008643
UAE	CYP	46	0.003398	0.002015	0.003682	0.001481	0.004513	0.003031	0.00031	0.008545
PORTUGAL	House	6	0.000248	0.000229	0.00018	9.1e-05	0.000362	0.000271	1.8e-05	0.000622
SPAIN	House	6	0.00026	0.000227	0.000188	0.000105	0.000436	0.000332	1.5e-05	0.000571
OMAN	House	6	0.00035	0.000343	0.000199	0.000127	0.000627	0.0005	2.7e-05	0.000801
CYPRUS	House	8	0.000373	0.000316	0.000214	0.000158	0.000705	0.000547	4.4e-05	0.000793
TURKEY	House	8	0.0003	0.000209	0.00022	0.00018	0.000485	0.000305	1.3e-05	0.000579
IRAN	House	8	0.000368	0.00035	0.000229	0.000132	0.000641	0.00051	2.1e-05	0.000988
GREECE	House	7	0.000417	0.000397	0.000254	9e-05	0.000735	0.000645	1.6e-05	0.000998
ITALY	House	9	0.000383	0.000352	0.000342	0.000165	0.000562	0.000397	7e-06	0.001019
JORDAN	House	9	0.000478	0.000447	0.000362	0.00012	0.000908	0.000788	3.8e-05	0.001223
ALGERIA	House	8	0.000456	0.000326	0.000397	0.000252	0.000662	0.00041	1.1e-05	0.000948
FRANCE	House	8	0.000471	0.000316	0.000411	0.000267	0.000653	0.000386	3.9e-05	0.001064
MOROCCO	House	8	0.000474	0.000428	0.000449	5.2e-05	0.000871	0.000818	2.9e-05	0.000967
LEBANNON	House	8	0.000449	0.000278	0.000477	0.000168	0.000673	0.000506	0.000113	0.000841
UAE	House	6	0.000557	0.000362	0.000478	0.000286	0.000812	0.000526	0.000167	0.001072
MALTA	House	7	0.000626	0.000294	0.000485	0.000395	0.000882	0.000487	0.00032	0.001022
SLOVENIA	House	7	0.000607	0.000347	0.000534	0.000382	0.000809	0.000427	0.000215	0.00112
EGYPT	House	7	0.000552	0.000417	0.000539	0.000191	0.000902	0.000711	6.8e-05	0.001072
CUBA	House	7	0.000545	0.000335	0.000551	0.000379	0.000768	0.000388	2.3e-05	0.00095
SWITZERLAND	House	6	0.000552	0.00036	0.000686	0.000296	0.000788	0.000491	3.7e-05	0.000917

### Sheet: 2_Kruskal_Wallis
Gene_Family	H_statistic	Degrees_of_freedom	p_value	Significance
CYP	138.243	18	1.396e-20	***
Housekeeping	14.1702	18	0.7179	ns
Significance codes: *** p<0.001 ** p<0.01 * p<0.05 ns = not significant

### Sheet: 3_Dunn_Posthoc_Bonferroni
Group1	Group2	Mean_Rank_G1	Mean_Rank_G2	Z_statistic	p_raw	p_bonferroni	Significant
ALGERIA	CUBA	523.09	456.46	1.2673	0.2051	1	ns
ALGERIA	CYPRUS	523.09	417.33	2.0115	0.04427	1	ns
ALGERIA	EGYPT	523.09	542.43	-0.368	0.7129	1	ns
ALGERIA	FRANCE	523.09	454.39	1.3065	0.1914	1	ns
ALGERIA	GREECE	523.09	343.04	3.4243	0.0006164	0.1054	ns
ALGERIA	IRAN	523.09	414.15	2.0718	0.03828	1	ns
ALGERIA	ITALY	523.09	446.5	1.4566	0.1452	1	ns
ALGERIA	JORDAN	523.09	534.54	-0.2179	0.8275	1	ns
ALGERIA	LEBANNON	523.09	520.2	0.055	0.9561	1	ns
ALGERIA	MALTA	523.09	546.74	-0.4498	0.6528	1	ns
ALGERIA	MOROCCO	523.09	525.37	-0.0434	0.9654	1	ns
ALGERIA	OMAN	523.09	366.11	2.9856	0.00283	0.484	ns
ALGERIA	PORTUGAL	523.09	221.62	5.702	1.184e-08	2.025e-06	***
ALGERIA	SLOVENIA	523.09	515.3	0.148	0.8823	1	ns
ALGERIA	SPAIN	523.09	244.59	5.2968	1.178e-07	2.015e-05	***
ALGERIA	SWITZERLAND	523.09	345.07	3.3858	0.0007096	0.1213	ns
ALGERIA	TURKEY	523.09	331.78	3.6385	0.0002743	0.0469	*
ALGERIA	UAE	523.09	549.61	-0.5044	0.614	1	ns
CUBA	CYPRUS	456.46	417.33	0.7442	0.4567	1	ns
CUBA	EGYPT	456.46	542.43	-1.6352	0.102	1	ns
CUBA	FRANCE	456.46	454.39	0.0393	0.9687	1	ns
CUBA	GREECE	456.46	343.04	2.157	0.031	1	ns
CUBA	IRAN	456.46	414.15	0.8046	0.4211	1	ns
CUBA	ITALY	456.46	446.5	0.1894	0.8498	1	ns
CUBA	JORDAN	456.46	534.54	-1.4851	0.1375	1	ns
CUBA	LEBANNON	456.46	520.2	-1.2123	0.2254	1	ns
CUBA	MALTA	456.46	546.74	-1.7171	0.08596	1	ns
CUBA	MOROCCO	456.46	525.37	-1.3107	0.19	1	ns
CUBA	OMAN	456.46	366.11	1.7183	0.08573	1	ns
CUBA	PORTUGAL	456.46	221.62	4.4417	8.923e-06	0.001526	**
CUBA	SLOVENIA	456.46	515.3	-1.1192	0.263	1	ns
CUBA	SPAIN	456.46	244.59	4.0296	5.588e-05	0.009555	**
CUBA	SWITZERLAND	456.46	345.07	2.1186	0.03413	1	ns
CUBA	TURKEY	456.46	331.78	2.3712	0.01773	1	ns
CUBA	UAE	456.46	549.61	-1.7717	0.07645	1	ns
CYPRUS	EGYPT	417.33	542.43	-2.3795	0.01734	1	ns
CYPRUS	FRANCE	417.33	454.39	-0.7049	0.4808	1	ns
CYPRUS	GREECE	417.33	343.04	1.4128	0.1577	1	ns
CYPRUS	IRAN	417.33	414.15	0.0604	0.9519	1	ns
CYPRUS	ITALY	417.33	446.5	-0.5549	0.579	1	ns
CYPRUS	JORDAN	417.33	534.54	-2.2294	0.02579	1	ns
CYPRUS	LEBANNON	417.33	520.2	-1.9565	0.05041	1	ns
CYPRUS	MALTA	417.33	546.74	-2.4613	0.01384	1	ns
CYPRUS	MOROCCO	417.33	525.37	-2.0549	0.03989	1	ns
CYPRUS	OMAN	417.33	366.11	0.9741	0.33	1	ns
CYPRUS	PORTUGAL	417.33	221.62	3.7016	0.0002142	0.03663	*
CYPRUS	SLOVENIA	417.33	515.3	-1.8635	0.0624	1	ns
CYPRUS	SPAIN	417.33	244.59	3.2854	0.001019	0.1742	ns
CYPRUS	SWITZERLAND	417.33	345.07	1.3743	0.1693	1	ns
CYPRUS	TURKEY	417.33	331.78	1.627	0.1037	1	ns
CYPRUS	UAE	417.33	549.61	-2.5159	0.01187	1	ns
EGYPT	FRANCE	542.43	454.39	1.6745	0.09403	1	ns
EGYPT	GREECE	542.43	343.04	3.7923	0.0001493	0.02553	*
EGYPT	IRAN	542.43	414.15	2.4398	0.01469	1	ns
EGYPT	ITALY	542.43	446.5	1.8246	0.06806	1	ns
EGYPT	JORDAN	542.43	534.54	0.1501	0.8807	1	ns
EGYPT	LEBANNON	542.43	520.2	0.423	0.6723	1	ns
EGYPT	MALTA	542.43	546.74	-0.0819	0.9348	1	ns
EGYPT	MOROCCO	542.43	525.37	0.3246	0.7455	1	ns
EGYPT	OMAN	542.43	366.11	3.3536	0.0007977	0.1364	ns
EGYPT	PORTUGAL	542.43	221.62	6.068	1.295e-09	2.215e-07	***
EGYPT	SLOVENIA	542.43	515.3	0.516	0.6059	1	ns
EGYPT	SPAIN	542.43	244.59	5.6648	1.472e-08	2.517e-06	***
EGYPT	SWITZERLAND	542.43	345.07	3.7538	0.0001742	0.02978	*
EGYPT	TURKEY	542.43	331.78	4.0064	6.164e-05	0.01054	*
EGYPT	UAE	542.43	549.61	-0.1364	0.8915	1	ns
FRANCE	GREECE	454.39	343.04	2.1177	0.0342	1	ns
FRANCE	IRAN	454.39	414.15	0.7653	0.4441	1	ns
FRANCE	ITALY	454.39	446.5	0.1501	0.8807	1	ns
FRANCE	JORDAN	454.39	534.54	-1.5244	0.1274	1	ns
FRANCE	LEBANNON	454.39	520.2	-1.2515	0.2107	1	ns
FRANCE	MALTA	454.39	546.74	-1.7564	0.07902	1	ns
FRANCE	MOROCCO	454.39	525.37	-1.3499	0.177	1	ns
FRANCE	OMAN	454.39	366.11	1.6791	0.09314	1	ns
FRANCE	PORTUGAL	454.39	221.62	4.4027	1.069e-05	0.001828	**
FRANCE	SLOVENIA	454.39	515.3	-1.1585	0.2467	1	ns
FRANCE	SPAIN	454.39	244.59	3.9903	6.599e-05	0.01128	*
FRANCE	SWITZERLAND	454.39	345.07	2.0793	0.03759	1	ns
FRANCE	TURKEY	454.39	331.78	2.3319	0.01971	1	ns
FRANCE	UAE	454.39	549.61	-1.811	0.07015	1	ns
GREECE	IRAN	343.04	414.15	-1.3524	0.1762	1	ns
GREECE	ITALY	343.04	446.5	-1.9677	0.04911	1	ns
GREECE	JORDAN	343.04	534.54	-3.6422	0.0002703	0.04623	*
GREECE	LEBANNON	343.04	520.2	-3.3693	0.0007536	0.1289	ns
GREECE	MALTA	343.04	546.74	-3.8741	0.000107	0.0183	*
GREECE	MOROCCO	343.04	525.37	-3.4677	0.0005249	0.08977	ns
GREECE	OMAN	343.04	366.11	-0.4387	0.6609	1	ns
GREECE	PORTUGAL	343.04	221.62	2.2966	0.02164	1	ns
GREECE	SLOVENIA	343.04	515.3	-3.2763	0.001052	0.1799	ns
GREECE	SPAIN	343.04	244.59	1.8726	0.06113	1	ns
GREECE	SWITZERLAND	343.04	345.07	-0.0385	0.9693	1	ns
GREECE	TURKEY	343.04	331.78	0.2142	0.8304	1	ns
GREECE	UAE	343.04	549.61	-3.9287	8.541e-05	0.0146	*
IRAN	ITALY	414.15	446.5	-0.6152	0.5384	1	ns
IRAN	JORDAN	414.15	534.54	-2.2897	0.02204	1	ns
IRAN	LEBANNON	414.15	520.2	-2.0169	0.04371	1	ns
IRAN	MALTA	414.15	546.74	-2.5217	0.01168	1	ns
IRAN	MOROCCO	414.15	525.37	-2.1153	0.03441	1	ns
IRAN	OMAN	414.15	366.11	0.9137	0.3608	1	ns
IRAN	PORTUGAL	414.15	221.62	3.6416	0.000271	0.04633	*
IRAN	SLOVENIA	414.15	515.3	-1.9238	0.05438	1	ns
IRAN	SPAIN	414.15	244.59	3.225	0.00126	0.2154	ns
IRAN	SWITZERLAND	414.15	345.07	1.314	0.1889	1	ns
IRAN	TURKEY	414.15	331.78	1.5666	0.1172	1	ns
IRAN	UAE	414.15	549.61	-2.5763	0.009987	1	ns
ITALY	JORDAN	446.5	534.54	-1.6745	0.09403	1	ns
ITALY	LEBANNON	446.5	520.2	-1.4016	0.161	1	ns
ITALY	MALTA	446.5	546.74	-1.9065	0.05659	1	ns
ITALY	MOROCCO	446.5	525.37	-1.5	0.1336	1	ns
ITALY	OMAN	446.5	366.11	1.529	0.1263	1	ns
ITALY	PORTUGAL	446.5	221.62	4.2534	2.105e-05	0.0036	**
ITALY	SLOVENIA	446.5	515.3	-1.3086	0.1907	1	ns
ITALY	SPAIN	446.5	244.59	3.8402	0.0001229	0.02102	*
ITALY	SWITZERLAND	446.5	345.07	1.9292	0.05371	1	ns
ITALY	TURKEY	446.5	331.78	2.1818	0.02912	1	ns
ITALY	UAE	446.5	549.61	-1.961	0.04987	1	ns
JORDAN	LEBANNON	534.54	520.2	0.2729	0.7849	1	ns
JORDAN	MALTA	534.54	546.74	-0.232	0.8166	1	ns
JORDAN	MOROCCO	534.54	525.37	0.1745	0.8615	1	ns
JORDAN	OMAN	534.54	366.11	3.2035	0.001358	0.2322	ns
JORDAN	PORTUGAL	534.54	221.62	5.9187	3.245e-09	5.548e-07	***
JORDAN	SLOVENIA	534.54	515.3	0.3659	0.7144	1	ns
JORDAN	SPAIN	534.54	244.59	5.5147	3.493e-08	5.973e-06	***
JORDAN	SWITZERLAND	534.54	345.07	3.6037	0.0003137	0.05364	ns
JORDAN	TURKEY	534.54	331.78	3.8563	0.0001151	0.01968	*
JORDAN	UAE	534.54	549.61	-0.2865	0.7745	1	ns
LEBANNON	MALTA	520.2	546.74	-0.5048	0.6137	1	ns
LEBANNON	MOROCCO	520.2	525.37	-0.0984	0.9216	1	ns
LEBANNON	OMAN	520.2	366.11	2.9306	0.003383	0.5785	ns
LEBANNON	PORTUGAL	520.2	221.62	5.6473	1.63e-08	2.787e-06	***
LEBANNON	SLOVENIA	520.2	515.3	0.093	0.9259	1	ns
LEBANNON	SPAIN	520.2	244.59	5.2419	1.59e-07	2.718e-05	***
LEBANNON	SWITZERLAND	520.2	345.07	3.3308	0.0008659	0.1481	ns
LEBANNON	TURKEY	520.2	331.78	3.5835	0.0003391	0.05798	ns
LEBANNON	UAE	520.2	549.61	-0.5594	0.5759	1	ns
MALTA	MOROCCO	546.74	525.37	0.4064	0.6844	1	ns
MALTA	OMAN	546.74	366.11	3.4354	0.0005916	0.1012	ns
MALTA	PORTUGAL	546.74	221.62	6.1494	7.778e-10	1.33e-07	***
MALTA	SLOVENIA	546.74	515.3	0.5979	0.5499	1	ns
MALTA	SPAIN	546.74	244.59	5.7467	9.101e-09	1.556e-06	***
MALTA	SWITZERLAND	546.74	345.07	3.8357	0.0001252	0.02141	*
MALTA	TURKEY	546.74	331.78	4.0883	4.346e-05	0.007431	**
MALTA	UAE	546.74	549.61	-0.0546	0.9565	1	ns
MOROCCO	OMAN	525.37	366.11	3.029	0.002454	0.4196	ns
MOROCCO	PORTUGAL	525.37	221.62	5.7452	9.182e-09	1.57e-06	***
MOROCCO	SLOVENIA	525.37	515.3	0.1914	0.8482	1	ns
MOROCCO	SPAIN	525.37	244.59	5.3403	9.282e-08	1.587e-05	***
MOROCCO	SWITZERLAND	525.37	345.07	3.4292	0.0006053	0.1035	ns
MOROCCO	TURKEY	525.37	331.78	3.6819	0.0002315	0.03959	*
MOROCCO	UAE	525.37	549.61	-0.461	0.6448	1	ns
OMAN	PORTUGAL	366.11	221.62	2.7329	0.006278	1	ns
OMAN	SLOVENIA	366.11	515.3	-2.8376	0.004546	0.7773	ns
OMAN	SPAIN	366.11	244.59	2.3112	0.02082	1	ns
OMAN	SWITZERLAND	366.11	345.07	0.4002	0.689	1	ns
OMAN	TURKEY	366.11	331.78	0.6529	0.5139	1	ns
OMAN	UAE	366.11	549.61	-3.49	0.000483	0.08259	ns
PORTUGAL	SLOVENIA	221.62	515.3	-5.5548	2.779e-08	4.752e-06	***
PORTUGAL	SPAIN	221.62	244.59	-0.4344	0.664	1	ns
PORTUGAL	SWITZERLAND	221.62	345.07	-2.3348	0.01955	1	ns
PORTUGAL	TURKEY	221.62	331.78	-2.0836	0.0372	1	ns
PORTUGAL	UAE	221.62	549.61	-6.2037	5.516e-10	9.433e-08	***
SLOVENIA	SPAIN	515.3	244.59	5.1488	2.621e-07	4.482e-05	***
SLOVENIA	SWITZERLAND	515.3	345.07	3.2378	0.001205	0.206	ns
SLOVENIA	TURKEY	515.3	331.78	3.4904	0.0004822	0.08246	ns
SLOVENIA	UAE	515.3	549.61	-0.6524	0.5141	1	ns
SPAIN	SWITZERLAND	244.59	345.07	-1.911	0.056	1	ns
SPAIN	TURKEY	244.59	331.78	-1.6584	0.09724	1	ns
SPAIN	UAE	244.59	549.61	-5.8013	6.582e-09	1.125e-06	***
SWITZERLAND	TURKEY	345.07	331.78	0.2526	0.8006	1	ns
SWITZERLAND	UAE	345.07	549.61	-3.8902	0.0001001	0.01712	*
TURKEY	UAE	331.78	549.61	-4.1429	3.43e-05	0.005865	**
Dunn's test with Bonferroni correction. Applied to CYP genes only (Housekeeping Kruskal-Wallis p = 0.718, ns). Significant pairs (p_bonferroni < 0.05): 37 out of 171 total comparisons.

### Sheet: 4_95th_Percentile_Genes
Global 95th percentile threshold (CYP π): 0.006327 | Total gene-country observations above threshold: 44
CYP_Name	CYP_Family	N_countries_above_p95	Mean_pi_above_p95	Max_pi	Countries
CYP6AS16	CYP3	12	0.007912	0.009278	ALGERIA, CYPRUS, EGYPT, GREECE, IRAN, ITALY, JORDAN, LEBANNON, MALTA, MOROCCO, SLOVENIA, UAE
CYP9P1	CYP3	6	0.006935	0.007233	EGYPT, FRANCE, JORDAN, LEBANNON, MALTA, MOROCCO
CYP6AS1	CYP3	5	0.008274	0.008776	CYPRUS, GREECE, IRAN, JORDAN, LEBANNON
CYP6AS3	CYP3	5	0.007311	0.008545	ALGERIA, EGYPT, MALTA, SLOVENIA, UAE
CYP6AS19	CYP3	4	0.006843	0.007112	ALGERIA, EGYPT, MOROCCO, UAE
CYP6AS12	CYP3	3	0.006939	0.007227	EGYPT, MOROCCO, UAE
CYP9Q1	CYP3	3	0.006798	0.007372	ALGERIA, EGYPT, MALTA
CYP9Q3	CYP3	3	0.007491	0.008409	ALGERIA, MALTA, MOROCCO
CYP6AS13	CYP3	2	0.006419	0.006419	EGYPT, MOROCCO
CYP6AS9	CYP3	1	0.006581	0.006581	ALGERIA

### Sheet: 5_95th_Percentile_Observations
CYP_Name	Country	Nucleotide_Diversity_pi	CYP_Family	Gene Family
CYP6AS16	MOROCCO	0.00927822	CYP3	CYP
CYP6AS16	JORDAN	0.00910536	CYP3	CYP
CYP6AS16	IRAN	0.00888915	CYP3	CYP
CYP6AS1	LEBANNON	0.00877634	CYP3	CYP
CYP6AS1	JORDAN	0.00865748	CYP3	CYP
CYP6AS16	MALTA	0.00864345	CYP3	CYP
CYP6AS3	UAE	0.00854492	CYP3	CYP
CYP9Q3	ALGERIA	0.00840932	CYP3	CYP
CYP6AS1	CYPRUS	0.00811767	CYP3	CYP
CYP6AS16	GREECE	0.008057	CYP3	CYP
CYP6AS16	SLOVENIA	0.00797176	CYP3	CYP
CYP6AS1	IRAN	0.00796098	CYP3	CYP
CYP6AS3	EGYPT	0.00790407	CYP3	CYP
CYP6AS1	GREECE	0.00785724	CYP3	CYP
CYP6AS16	LEBANNON	0.00767265	CYP3	CYP
CYP6AS16	CYPRUS	0.00752902	CYP3	CYP
CYP9Q3	MOROCCO	0.00741199	CYP3	CYP
CYP9Q1	MALTA	0.00737229	CYP3	CYP
CYP6AS16	ALGERIA	0.00727495	CYP3	CYP
CYP9P1	JORDAN	0.00723325	CYP3	CYP
CYP6AS12	MOROCCO	0.00722739	CYP3	CYP
CYP6AS16	ITALY	0.00720977	CYP3	CYP
CYP9P1	FRANCE	0.00716305	CYP3	CYP
CYP9P1	LEBANNON	0.00712921	CYP3	CYP
CYP6AS19	ALGERIA	0.00711189	CYP3	CYP
CYP6AS19	MOROCCO	0.00705184	CYP3	CYP
CYP6AS12	EGYPT	0.00702488	CYP3	CYP
CYP9P1	MOROCCO	0.00685312	CYP3	CYP
CYP6AS3	ALGERIA	0.0067277	CYP3	CYP
CYP6AS16	EGYPT	0.0067275	CYP3	CYP
CYP6AS3	MALTA	0.00669667	CYP3	CYP
CYP6AS3	SLOVENIA	0.00668351	CYP3	CYP
CYP9Q1	EGYPT	0.00666049	CYP3	CYP
CYP9P1	MALTA	0.006656	CYP3	CYP
CYP6AS19	UAE	0.00665425	CYP3	CYP
CYP9Q3	MALTA	0.00665022	CYP3	CYP
CYP6AS16	UAE	0.00658561	CYP3	CYP
CYP6AS9	ALGERIA	0.0065806	CYP3	CYP
CYP9P1	EGYPT	0.00657489	CYP3	CYP
CYP6AS12	UAE	0.00656533	CYP3	CYP
CYP6AS19	EGYPT	0.00655554	CYP3	CYP
CYP6AS13	MOROCCO	0.00641909	CYP3	CYP
CYP6AS13	EGYPT	0.00641822	CYP3	CYP
CYP9Q1	ALGERIA	0.00636103	CYP3	CYP
