## Supplementary material for "Genetic Diversity of Cytochrome P450 Genes in *Apis mellifera* Subspecies": File S6

### Sheet: 1_Summary_Statistics
Subspecies	Gene Family	n	Mean	SD	Median	Q1	Q3	IQR	Min	Max
iberiensis	CYP	46	0.001175	0.001027	0.000791	0.000378	0.00172	0.001342	9e-05	0.004017
anatoliaca	CYP	44	0.001297	0.001247	0.001017	0.000425	0.001831	0.001405	8.1e-05	0.005997
mellifera	CYP	42	0.00154	0.001554	0.001018	0.000314	0.002023	0.001709	6.7e-05	0.006276
ligustica	CYP	46	0.001483	0.001284	0.001179	0.000443	0.001908	0.001465	4.5e-05	0.006022
meda	CYP	46	0.00169	0.00153	0.001387	0.000485	0.002468	0.001983	4.2e-05	0.007757
cypria	CYP	44	0.001461	0.001122	0.001486	0.000537	0.002146	0.001609	3.2e-05	0.004345
carnica	CYP	46	0.001813	0.001547	0.001571	0.000523	0.002353	0.00183	3.9e-05	0.006773
jemenitica	CYP	46	0.002559	0.001574	0.002456	0.001342	0.003614	0.002272	0.000209	0.006819
syriaca	CYP	46	0.002547	0.00173	0.002479	0.001077	0.003676	0.002599	8e-05	0.00729
intermissa	CYP	46	0.002751	0.00184	0.002517	0.001258	0.003935	0.002678	5.1e-05	0.007262
caucasia	CYP	46	0.002788	0.002361	0.002535	0.000705	0.003554	0.002848	0.000281	0.010689
siciliana	CYP	46	0.003078	0.001869	0.003023	0.001394	0.004158	0.002764	0.00022	0.007515
ruttneri	CYP	46	0.003221	0.002035	0.003025	0.001577	0.004442	0.002865	8.7e-05	0.008014
sahariensis	CYP	46	0.003442	0.002431	0.003201	0.001006	0.005597	0.004591	0.000116	0.009342
meda	House	7	0.000264	0.000219	0.000164	9.2e-05	0.000464	0.000372	2.6e-05	0.000548
ligustica	House	7	0.000292	0.000243	0.000173	0.000134	0.000423	0.000288	9.7e-05	0.000657
cypria	House	4	0.000279	0.000289	0.00018	9e-05	0.000369	0.000279	6.4e-05	0.000693
iberiensis	House	6	0.000261	0.000227	0.000209	9.2e-05	0.00041	0.000318	2e-05	0.000596
anatoliaca	House	7	0.000268	0.00019	0.000229	0.000123	0.000371	0.000248	7.6e-05	0.000582
syriaca	House	9	0.000386	0.000299	0.000231	0.000145	0.000619	0.000473	7.5e-05	0.00091
mellifera	House	5	0.00027	0.000129	0.000247	0.00018	0.000274	9.4e-05	0.000161	0.000486
intermissa	House	8	0.000343	0.00028	0.000273	0.00013	0.000502	0.000372	3.7e-05	0.00078
jemenitica	House	6	0.000396	0.000344	0.000313	0.000142	0.000698	0.000556	2.2e-05	0.000819
sahariensis	House	8	0.000471	0.000429	0.000433	6.2e-05	0.000911	0.000849	3.5e-05	0.000919
siciliana	House	8	0.000532	0.000364	0.000437	0.000321	0.00069	0.000369	4e-05	0.001137
carnica	House	6	0.000493	0.000349	0.000569	0.000224	0.000686	0.000462	4.5e-05	0.000941
ruttneri	House	7	0.000591	0.000257	0.000576	0.000377	0.000755	0.000379	0.000309	0.000991
caucasia	House	7	0.00065	0.000479	0.000613	0.000274	0.00093	0.000656	9.5e-05	0.001431

### Sheet: 2_Kruskal_Wallis
Gene_Family	H_statistic	Degrees_of_freedom	p_value	Significance
CYP	105.698	13	1.295e-16	***
Housekeeping	12.318	13	0.5018	ns
Significance codes: *** p<0.001 ** p<0.01 * p<0.05 ns = not significant

### Sheet: 3_Dunn_Posthoc_CYP
Group1	Group2	Mean_Rank_G1	Mean_Rank_G2	Z_statistic	p_raw	p_bonferroni	Significant
anatoliaca	carnica	222.45	281.34	-1.5197	0.1286	1	ns
anatoliaca	caucasia	222.45	364.13	-3.6566	0.0002556	0.02326	*
anatoliaca	cypria	222.45	249.95	-0.702	0.4827	1	ns
anatoliaca	iberiensis	222.45	209.78	0.3271	0.7436	1	ns
anatoliaca	intermissa	222.45	381.13	-4.0953	4.216e-05	0.003837	**
anatoliaca	jemenitica	222.45	372.41	-3.8703	0.0001087	0.009891	**
anatoliaca	ligustica	222.45	248.46	-0.6711	0.5022	1	ns
anatoliaca	meda	222.45	268.02	-1.1761	0.2396	1	ns
anatoliaca	mellifera	222.45	242.08	-0.4952	0.6205	1	ns
anatoliaca	ruttneri	222.45	417.74	-5.0402	4.651e-07	4.233e-05	***
anatoliaca	sahariensis	222.45	413.17	-4.9223	8.552e-07	7.782e-05	***
anatoliaca	siciliana	222.45	410.63	-4.8567	1.194e-06	0.0001086	***
anatoliaca	syriaca	222.45	363.89	-3.6504	0.0002618	0.02383	*
carnica	caucasia	281.34	364.13	-2.161	0.0307	1	ns
carnica	cypria	281.34	249.95	0.81	0.418	1	ns
carnica	iberiensis	281.34	209.78	1.8676	0.06181	1	ns
carnica	intermissa	281.34	381.13	-2.6047	0.009195	0.8368	ns
carnica	jemenitica	281.34	372.41	-2.3772	0.01745	1	ns
carnica	ligustica	281.34	248.46	0.8582	0.3908	1	ns
carnica	meda	281.34	268.02	0.3475	0.7282	1	ns
carnica	mellifera	281.34	242.08	1.001	0.3168	1	ns
carnica	ruttneri	281.34	417.74	-3.5602	0.0003705	0.03372	*
carnica	sahariensis	281.34	413.17	-3.4411	0.0005794	0.05273	ns
carnica	siciliana	281.34	410.63	-3.3747	0.000739	0.06725	ns
carnica	syriaca	281.34	363.89	-2.1547	0.03118	1	ns
caucasia	cypria	364.13	249.95	2.9468	0.003211	0.2922	ns
caucasia	iberiensis	364.13	209.78	4.0286	5.61e-05	0.005105	**
caucasia	intermissa	364.13	381.13	-0.4437	0.6572	1	ns
caucasia	jemenitica	364.13	372.41	-0.2162	0.8288	1	ns
caucasia	ligustica	364.13	248.46	3.0192	0.002534	0.2306	ns
caucasia	meda	364.13	268.02	2.5085	0.01212	1	ns
caucasia	mellifera	364.13	242.08	3.1123	0.001856	0.1689	ns
caucasia	ruttneri	364.13	417.74	-1.3992	0.1617	1	ns
caucasia	sahariensis	364.13	413.17	-1.2801	0.2005	1	ns
caucasia	siciliana	364.13	410.63	-1.2137	0.2249	1	ns
caucasia	syriaca	364.13	363.89	0.0062	0.995	1	ns
cypria	iberiensis	249.95	209.78	1.0368	0.2998	1	ns
cypria	intermissa	249.95	381.13	-3.3856	0.0007103	0.06464	ns
cypria	jemenitica	249.95	372.41	-3.1606	0.001575	0.1433	ns
cypria	ligustica	249.95	248.46	0.0387	0.9692	1	ns
cypria	meda	249.95	268.02	-0.4663	0.641	1	ns
cypria	mellifera	249.95	242.08	0.1986	0.8426	1	ns
cypria	ruttneri	249.95	417.74	-4.3304	1.488e-05	0.001354	**
cypria	sahariensis	249.95	413.17	-4.2126	2.525e-05	0.002297	**
cypria	siciliana	249.95	410.63	-4.1469	3.37e-05	0.003066	**
cypria	syriaca	249.95	363.89	-2.9406	0.003275	0.2981	ns
iberiensis	intermissa	209.78	381.13	-4.4723	7.737e-06	0.000704	***
iberiensis	jemenitica	209.78	372.41	-4.2448	2.188e-05	0.001991	**
iberiensis	ligustica	209.78	248.46	-1.0094	0.3128	1	ns
iberiensis	meda	209.78	268.02	-1.5201	0.1285	1	ns
iberiensis	mellifera	209.78	242.08	-0.8237	0.4101	1	ns
iberiensis	ruttneri	209.78	417.74	-5.4279	5.703e-08	5.19e-06	***
iberiensis	sahariensis	209.78	413.17	-5.3087	1.104e-07	1.005e-05	***
iberiensis	siciliana	209.78	410.63	-5.2423	1.586e-07	1.443e-05	***
iberiensis	syriaca	209.78	363.89	-4.0224	5.761e-05	0.005243	**
intermissa	jemenitica	381.13	372.41	0.2275	0.82	1	ns
intermissa	ligustica	381.13	248.46	3.4629	0.0005344	0.04863	*
intermissa	meda	381.13	268.02	2.9522	0.003155	0.2871	ns
intermissa	mellifera	381.13	242.08	3.5458	0.0003914	0.03562	*
intermissa	ruttneri	381.13	417.74	-0.9555	0.3393	1	ns
intermissa	sahariensis	381.13	413.17	-0.8364	0.4029	1	ns
intermissa	siciliana	381.13	410.63	-0.77	0.4413	1	ns
intermissa	syriaca	381.13	363.89	0.45	0.6527	1	ns
jemenitica	ligustica	372.41	248.46	3.2354	0.001215	0.1105	ns
jemenitica	meda	372.41	268.02	2.7247	0.006436	0.5857	ns
jemenitica	mellifera	372.41	242.08	3.3235	0.0008889	0.08089	ns
jemenitica	ruttneri	372.41	417.74	-1.1831	0.2368	1	ns
jemenitica	sahariensis	372.41	413.17	-1.0639	0.2874	1	ns
jemenitica	siciliana	372.41	410.63	-0.9975	0.3185	1	ns
jemenitica	syriaca	372.41	363.89	0.2224	0.824	1	ns
ligustica	meda	248.46	268.02	-0.5107	0.6096	1	ns
ligustica	mellifera	248.46	242.08	0.1625	0.8709	1	ns
ligustica	ruttneri	248.46	417.74	-4.4184	9.942e-06	0.0009047	***
ligustica	sahariensis	248.46	413.17	-4.2993	1.714e-05	0.001559	**
ligustica	siciliana	248.46	410.63	-4.2329	2.307e-05	0.002099	**
ligustica	syriaca	248.46	363.89	-3.013	0.002587	0.2354	ns
meda	mellifera	268.02	242.08	0.6615	0.5083	1	ns
meda	ruttneri	268.02	417.74	-3.9078	9.315e-05	0.008477	**
meda	sahariensis	268.02	413.17	-3.7886	0.0001515	0.01379	*
meda	siciliana	268.02	410.63	-3.7222	0.0001975	0.01797	*
meda	syriaca	268.02	363.89	-2.5023	0.01234	1	ns
mellifera	ruttneri	242.08	417.74	-4.4794	7.486e-06	0.0006813	***
mellifera	sahariensis	242.08	413.17	-4.363	1.283e-05	0.001168	**
mellifera	siciliana	242.08	410.63	-4.2981	1.723e-05	0.001568	**
mellifera	syriaca	242.08	363.89	-3.1062	0.001895	0.1724	ns
ruttneri	sahariensis	417.74	413.17	0.1192	0.9052	1	ns
ruttneri	siciliana	417.74	410.63	0.1855	0.8528	1	ns
ruttneri	syriaca	417.74	363.89	1.4055	0.1599	1	ns
sahariensis	siciliana	413.17	410.63	0.0664	0.9471	1	ns
sahariensis	syriaca	413.17	363.89	1.2863	0.1983	1	ns
siciliana	syriaca	410.63	363.89	1.2199	0.2225	1	ns
Dunn's test with Bonferroni correction (CYP genes). Significant pairs (p_bonferroni < 0.05): 29 out of 91 total comparisons.

### Sheet: 4_Dunn_Posthoc_Housekeeping
Note
Housekeeping Kruskal-Wallis was not significant (H = 12.318, p = 0.502). Dunn's post-hoc test was not performed.

### Sheet: 5_95th_Percentile_Genes
Global 95th percentile threshold (CYP π): 0.005908 | Total gene-subspecies observations above threshold: 32
CYP_Name	CYP_Family	N_subspecies_above_p95	Mean_pi_above_p95	Max_pi	Subspecies
CYP6AS16	CYP3	8	0.00759	0.009607	anatoliaca, caucasia, jemenitica, ligustica, meda, ruttneri, sahariensis, siciliana
CYP9P1	CYP3	4	0.006658	0.00729	mellifera, ruttneri, sahariensis, syriaca
CYP9Q3	CYP3	4	0.007005	0.007532	intermissa, ruttneri, sahariensis, siciliana
CYP6AS1	CYP3	3	0.007908	0.010689	carnica, caucasia, jemenitica
CYP6AS12	CYP3	3	0.006912	0.007493	caucasia, ruttneri, sahariensis
CYP6AS19	CYP3	2	0.006518	0.006901	intermissa, sahariensis
CYP6AS3	CYP3	2	0.006313	0.006388	ruttneri, siciliana
CYP6AS9	CYP3	2	0.006575	0.006575	caucasia, sahariensis
CYP301A1	Mito	1	0.005953	0.005953	sahariensis
CYP6AS13	CYP3	1	0.006529	0.006529	sahariensis
CYP9Q1	CYP3	1	0.008014	0.008014	ruttneri
CYP9Q2	CYP3	1	0.005915	0.005915	sahariensis

### Sheet: 6_95th_Percentile_Observations
CYP_Name	Subspecies	Nucleotide_Diversity_pi	CYP_Family	Gene Family
CYP6AS1	caucasia	0.0106893	CYP3	CYP
CYP6AS16	caucasia	0.00960703	CYP3	CYP
CYP6AS16	sahariensis	0.00934166	CYP3	CYP
CYP9Q1	ruttneri	0.00801418	CYP3	CYP
CYP6AS16	meda	0.007757	CYP3	CYP
CYP6AS16	ruttneri	0.00766264	CYP3	CYP
CYP9Q3	sahariensis	0.00753245	CYP3	CYP
CYP6AS16	siciliana	0.00751499	CYP3	CYP
CYP6AS12	caucasia	0.00749304	CYP3	CYP
CYP9P1	syriaca	0.00728987	CYP3	CYP
CYP9Q3	intermissa	0.00726221	CYP3	CYP
CYP6AS12	sahariensis	0.00712942	CYP3	CYP
CYP9Q3	ruttneri	0.00702241	CYP3	CYP
CYP6AS19	sahariensis	0.00690125	CYP3	CYP
CYP6AS16	jemenitica	0.006819	CYP3	CYP
CYP6AS1	carnica	0.0067728	CYP3	CYP
CYP9P1	sahariensis	0.00673955	CYP3	CYP
CYP6AS9	caucasia	0.0065754	CYP3	CYP
CYP6AS9	sahariensis	0.00657455	CYP3	CYP
CYP6AS13	sahariensis	0.00652911	CYP3	CYP
CYP6AS3	siciliana	0.00638804	CYP3	CYP
CYP9P1	ruttneri	0.00632819	CYP3	CYP
CYP9P1	mellifera	0.00627566	CYP3	CYP
CYP6AS1	jemenitica	0.00626082	CYP3	CYP
CYP6AS3	ruttneri	0.00623792	CYP3	CYP
CYP9Q3	siciliana	0.00620287	CYP3	CYP
CYP6AS19	intermissa	0.00613396	CYP3	CYP
CYP6AS12	ruttneri	0.00611337	CYP3	CYP
CYP6AS16	ligustica	0.00602185	CYP3	CYP
CYP6AS16	anatoliaca	0.00599701	CYP3	CYP
CYP301A1	sahariensis	0.00595338	Mito	CYP
CYP9Q2	sahariensis	0.00591483	CYP3	CYP
