## Supplementary material for "Genetic Diversity of Cytochrome P450 Genes in *Apis mellifera* Subspecies": File S7

### Sheet: 1_Summary_Statistics
Country	Gene Family	n	Mean	SD	Median	Q1	Q3	IQR	Min	Max	N_negative	N_positive	Pct_negative
OMAN	CYP	46	-0.0599	0.1461	-0.0852	-0.1343	0.017	0.1513	-0.3611	0.317	32	14	69.6
CUBA	House	7	0.0693	0.3318	0.1599	0.0444	0.275	0.2307	-0.6289	0.3151	2	5	28.6
SWITZERLAND	CYP	46	-0.0337	0.1975	-0.0665	-0.1727	0.0917	0.2644	-0.3852	0.449	29	17	63
TURKEY	CYP	46	-0.0494	0.1132	-0.0566	-0.1181	0	0.1181	-0.3154	0.2553	34	12	73.9
SWITZERLAND	House	6	0.0157	0.214	0.1096	-0.1109	0.1574	0.2684	-0.3197	0.2056	2	4	33.3
JORDAN	House	9	0.0432	0.2912	0.1017	-0.1233	0.1665	0.2898	-0.3202	0.6262	4	5	44.4
MALTA	House	7	0.0815	0.1395	0.101	0.0158	0.129	0.1132	-0.1334	0.3135	2	5	28.6
GREECE	CYP	46	-0.034	0.1791	-0.0395	-0.1759	0.1258	0.3017	-0.3772	0.3355	25	21	54.3
LEBANNON	CYP	46	0.0149	0.1509	-0.0041	-0.0744	0.05	0.1244	-0.3056	0.4451	25	21	54.3
UAE	CYP	46	-0.0036	0.1136	-0.0036	-0.0478	0.0713	0.1192	-0.2677	0.2124	25	21	54.3
CYPRUS	CYP	46	-0.0081	0.1115	-0.0003	-0.0629	0.0639	0.1268	-0.2775	0.1919	23	23	50
ITALY	CYP	46	0.015	0.1103	0.0082	-0.0802	0.0655	0.1457	-0.1474	0.3151	20	26	43.5
SPAIN	CYP	46	-0.0058	0.1874	0.0166	-0.1834	0.1469	0.3303	-0.359	0.3643	22	24	47.8
EGYPT	House	7	0.0819	0.2754	0.0301	-0.039	0.1904	0.2294	-0.3172	0.5576	3	4	42.9
PORTUGAL	CYP	45	0.0378	0.2149	0.0237	-0.0663	0.1922	0.2585	-0.5977	0.4464	19	26	42.2
GREECE	House	7	-0.0361	0.3458	0.0172	-0.1927	0.2437	0.4364	-0.6574	0.2851	3	4	42.9
FRANCE	CYP	46	0.0401	0.1174	0.0364	-0.0299	0.1376	0.1675	-0.2636	0.287	17	29	37
CUBA	CYP	46	0.0454	0.1482	0.0428	-0.0152	0.1038	0.119	-0.3352	0.4434	13	33	28.3
FRANCE	House	8	-0.0482	0.2338	0.0006	-0.0686	0.0773	0.1459	-0.5644	0.1939	4	4	50
MOROCCO	CYP	46	0.0534	0.1461	0.0475	-0.0247	0.121	0.1457	-0.2572	0.4612	17	29	37
JORDAN	CYP	46	0.0693	0.1028	0.0617	0.0026	0.0977	0.0951	-0.1214	0.3642	11	35	23.9
SLOVENIA	CYP	46	0.0974	0.1255	0.067	0.0162	0.1686	0.1524	-0.1814	0.384	7	39	15.2
ALGERIA	House	8	-0.0539	0.2381	-0.0092	-0.027	0.0308	0.0578	-0.6183	0.1401	6	2	75
IRAN	House	8	0.0115	0.457	-0.0282	-0.2701	0.1875	0.4576	-0.5742	0.8936	4	4	50
TURKEY	House	8	0.0309	0.4256	-0.0291	-0.0825	0.077	0.1595	-0.5829	0.945	5	3	62.5
UAE	House	6	-0.0278	0.1641	-0.0295	-0.1399	0.0501	0.19	-0.2314	0.2235	3	3	50
IRAN	CYP	46	0.086	0.1232	0.0809	0.0205	0.1665	0.146	-0.2374	0.3701	10	36	21.7
SPAIN	House	6	-0.0378	0.3231	-0.0475	-0.2382	0.1348	0.373	-0.4644	0.4392	3	3	50
OMAN	House	6	-0.1589	0.2065	-0.056	-0.2915	-0.017	0.2745	-0.4757	0.0084	5	1	83.3
ALGERIA	CYP	46	0.1426	0.107	0.15	0.0798	0.1986	0.1188	-0.0792	0.516	4	42	8.7
ITALY	House	9	-0.1296	0.2901	-0.057	-0.1984	0.0928	0.2912	-0.6054	0.1989	6	3	66.7
MALTA	CYP	46	0.1478	0.1176	0.1537	0.095	0.2106	0.1157	-0.2387	0.422	5	41	10.9
LEBANNON	House	8	0.0286	0.2307	-0.068	-0.1081	0.1305	0.2386	-0.177	0.5074	5	3	62.5
EGYPT	CYP	46	0.1507	0.1171	0.1724	0.0857	0.2135	0.1279	-0.1272	0.4132	5	41	10.9
PORTUGAL	House	6	-0.108	0.2976	-0.1081	-0.1711	0.0097	0.1808	-0.5977	0.3094	4	2	66.7
SLOVENIA	House	7	0.0043	0.2733	-0.1373	-0.1933	0.1892	0.3825	-0.2695	0.4452	4	3	57.1
CYPRUS	House	8	-0.0299	0.3998	-0.1431	-0.2478	0.073	0.3209	-0.4631	0.8402	5	3	62.5
MOROCCO	House	8	-0.1971	0.2387	-0.1849	-0.4306	0.0137	0.4444	-0.4597	0.0707	6	2	75

### Sheet: 2_Kruskal_Wallis
Gene_Family	H_statistic	Degrees_of_freedom	p_value	Significance
CYP	170.487	18	7.264e-27	***
Housekeeping	12.0544	18	0.8444	ns
Significance codes: *** p<0.001 ** p<0.01 * p<0.05 ns = not significant

### Sheet: 3_Dunn_Posthoc_CYP
Group1	Group2	Mean_Rank_G1	Mean_Rank_G2	Z_statistic	p_raw	p_bonferroni	Significant
ALGERIA	CUBA	626.11	446.11	3.4235	0.0006183	0.1057	ns
ALGERIA	CYPRUS	626.11	355.98	5.1377	2.782e-07	4.757e-05	***
ALGERIA	EGYPT	626.11	638.07	-0.2274	0.8201	1	ns
ALGERIA	FRANCE	626.11	442.63	3.4896	0.0004837	0.08272	ns
ALGERIA	GREECE	626.11	337.76	5.4841	4.155e-08	7.105e-06	***
ALGERIA	IRAN	626.11	526.33	1.8978	0.05772	1	ns
ALGERIA	ITALY	626.11	380.22	4.6767	2.916e-06	0.0004986	***
ALGERIA	JORDAN	626.11	488.33	2.6205	0.00878	1	ns
ALGERIA	LEBANNON	626.11	369.96	4.8718	1.106e-06	0.0001891	***
ALGERIA	MALTA	626.11	635.3	-0.1749	0.8612	1	ns
ALGERIA	MOROCCO	626.11	454.91	3.256	0.00113	0.1932	ns
ALGERIA	OMAN	626.11	270.39	6.7655	1.329e-11	2.272e-09	***
ALGERIA	PORTUGAL	626.11	444.27	3.4394	0.0005829	0.09968	ns
ALGERIA	SLOVENIA	626.11	536.7	1.7006	0.08903	1	ns
ALGERIA	SPAIN	626.11	390.83	4.4749	7.645e-06	0.001307	**
ALGERIA	SWITZERLAND	626.11	322.89	5.7669	8.072e-09	1.38e-06	***
ALGERIA	TURKEY	626.11	274.43	6.6885	2.254e-11	3.854e-09	***
ALGERIA	UAE	626.11	361.96	5.024	5.062e-07	8.656e-05	***
CUBA	CYPRUS	446.11	355.98	1.7142	0.08649	1	ns
CUBA	EGYPT	446.11	638.07	-3.6509	0.0002614	0.04469	*
CUBA	FRANCE	446.11	442.63	0.0662	0.9473	1	ns
CUBA	GREECE	446.11	337.76	2.0607	0.03933	1	ns
CUBA	IRAN	446.11	526.33	-1.5257	0.1271	1	ns
CUBA	ITALY	446.11	380.22	1.2532	0.2101	1	ns
CUBA	JORDAN	446.11	488.33	-0.8029	0.422	1	ns
CUBA	LEBANNON	446.11	369.96	1.4484	0.1475	1	ns
CUBA	MALTA	446.11	635.3	-3.5983	0.0003202	0.05476	ns
CUBA	MOROCCO	446.11	454.91	-0.1675	0.867	1	ns
CUBA	OMAN	446.11	270.39	3.342	0.0008318	0.1422	ns
CUBA	PORTUGAL	446.11	444.27	0.0348	0.9722	1	ns
CUBA	SLOVENIA	446.11	536.7	-1.7229	0.08491	1	ns
CUBA	SPAIN	446.11	390.83	1.0514	0.2931	1	ns
CUBA	SWITZERLAND	446.11	322.89	2.3435	0.0191	1	ns
CUBA	TURKEY	446.11	274.43	3.2651	0.001094	0.1871	ns
CUBA	UAE	446.11	361.96	1.6005	0.1095	1	ns
CYPRUS	EGYPT	355.98	638.07	-5.3651	8.092e-08	1.384e-05	***
CYPRUS	FRANCE	355.98	442.63	-1.6481	0.09934	1	ns
CYPRUS	GREECE	355.98	337.76	0.3465	0.729	1	ns
CYPRUS	IRAN	355.98	526.33	-3.2399	0.001196	0.2045	ns
CYPRUS	ITALY	355.98	380.22	-0.461	0.6448	1	ns
CYPRUS	JORDAN	355.98	488.33	-2.5171	0.01183	1	ns
CYPRUS	LEBANNON	355.98	369.96	-0.2659	0.7904	1	ns
CYPRUS	MALTA	355.98	635.3	-5.3126	1.081e-07	1.849e-05	***
CYPRUS	MOROCCO	355.98	454.91	-1.8817	0.05988	1	ns
CYPRUS	OMAN	355.98	270.39	1.6278	0.1036	1	ns
CYPRUS	PORTUGAL	355.98	444.27	-1.6699	0.09493	1	ns
CYPRUS	SLOVENIA	355.98	536.7	-3.4371	0.000588	0.1005	ns
CYPRUS	SPAIN	355.98	390.83	-0.6628	0.5075	1	ns
CYPRUS	SWITZERLAND	355.98	322.89	0.6293	0.5292	1	ns
CYPRUS	TURKEY	355.98	274.43	1.5509	0.1209	1	ns
CYPRUS	UAE	355.98	361.96	-0.1137	0.9095	1	ns
EGYPT	FRANCE	638.07	442.63	3.717	0.0002016	0.03447	*
EGYPT	GREECE	638.07	337.76	5.7115	1.12e-08	1.914e-06	***
EGYPT	IRAN	638.07	526.33	2.1252	0.03357	1	ns
EGYPT	ITALY	638.07	380.22	4.9041	9.388e-07	0.0001605	***
EGYPT	JORDAN	638.07	488.33	2.8479	0.004401	0.7525	ns
EGYPT	LEBANNON	638.07	369.96	5.0992	3.411e-07	5.832e-05	***
EGYPT	MALTA	638.07	635.3	0.0525	0.9581	1	ns
EGYPT	MOROCCO	638.07	454.91	3.4834	0.0004951	0.08466	ns
EGYPT	OMAN	638.07	270.39	6.9929	2.693e-12	4.606e-10	***
EGYPT	PORTUGAL	638.07	444.27	3.6656	0.0002468	0.0422	*
EGYPT	SLOVENIA	638.07	536.7	1.928	0.05386	1	ns
EGYPT	SPAIN	638.07	390.83	4.7023	2.573e-06	0.0004399	***
EGYPT	SWITZERLAND	638.07	322.89	5.9943	2.043e-09	3.494e-07	***
EGYPT	TURKEY	638.07	274.43	6.916	4.647e-12	7.947e-10	***
EGYPT	UAE	638.07	361.96	5.2514	1.51e-07	2.582e-05	***
FRANCE	GREECE	442.63	337.76	1.9945	0.04609	1	ns
FRANCE	IRAN	442.63	526.33	-1.5918	0.1114	1	ns
FRANCE	ITALY	442.63	380.22	1.187	0.2352	1	ns
FRANCE	JORDAN	442.63	488.33	-0.8691	0.3848	1	ns
FRANCE	LEBANNON	442.63	369.96	1.3822	0.1669	1	ns
FRANCE	MALTA	442.63	635.3	-3.6645	0.0002478	0.04238	*
FRANCE	MOROCCO	442.63	454.91	-0.2336	0.8153	1	ns
FRANCE	OMAN	442.63	270.39	3.2758	0.001053	0.1801	ns
FRANCE	PORTUGAL	442.63	444.27	-0.0309	0.9753	1	ns
FRANCE	SLOVENIA	442.63	536.7	-1.789	0.07361	1	ns
FRANCE	SPAIN	442.63	390.83	0.9853	0.3245	1	ns
FRANCE	SWITZERLAND	442.63	322.89	2.2773	0.02277	1	ns
FRANCE	TURKEY	442.63	274.43	3.1989	0.001379	0.2359	ns
FRANCE	UAE	442.63	361.96	1.5344	0.1249	1	ns
GREECE	IRAN	337.76	526.33	-3.5864	0.0003353	0.05734	ns
GREECE	ITALY	337.76	380.22	-0.8075	0.4194	1	ns
GREECE	JORDAN	337.76	488.33	-2.8636	0.004188	0.7162	ns
GREECE	LEBANNON	337.76	369.96	-0.6123	0.5403	1	ns
GREECE	MALTA	337.76	635.3	-5.659	1.522e-08	2.603e-06	***
GREECE	MOROCCO	337.76	454.91	-2.2281	0.02587	1	ns
GREECE	OMAN	337.76	270.39	1.2813	0.2001	1	ns
GREECE	PORTUGAL	337.76	444.27	-2.0145	0.04396	1	ns
GREECE	SLOVENIA	337.76	536.7	-3.7836	0.0001546	0.02644	*
GREECE	SPAIN	337.76	390.83	-1.0093	0.3129	1	ns
GREECE	SWITZERLAND	337.76	322.89	0.2828	0.7773	1	ns
GREECE	TURKEY	337.76	274.43	1.2044	0.2284	1	ns
GREECE	UAE	337.76	361.96	-0.4602	0.6454	1	ns
IRAN	ITALY	526.33	380.22	2.7789	0.005455	0.9328	ns
IRAN	JORDAN	526.33	488.33	0.7227	0.4698	1	ns
IRAN	LEBANNON	526.33	369.96	2.974	0.002939	0.5026	ns
IRAN	MALTA	526.33	635.3	-2.0727	0.0382	1	ns
IRAN	MOROCCO	526.33	454.91	1.3582	0.1744	1	ns
IRAN	OMAN	526.33	270.39	4.8677	1.129e-06	0.0001931	***
IRAN	PORTUGAL	526.33	444.27	1.5521	0.1206	1	ns
IRAN	SLOVENIA	526.33	536.7	-0.1972	0.8437	1	ns
IRAN	SPAIN	526.33	390.83	2.5771	0.009963	1	ns
IRAN	SWITZERLAND	526.33	322.89	3.8692	0.0001092	0.01867	*
IRAN	TURKEY	526.33	274.43	4.7908	1.661e-06	0.0002841	***
IRAN	UAE	526.33	361.96	3.1262	0.001771	0.3028	ns
ITALY	JORDAN	380.22	488.33	-2.0561	0.03977	1	ns
ITALY	LEBANNON	380.22	369.96	0.1952	0.8453	1	ns
ITALY	MALTA	380.22	635.3	-4.8515	1.225e-06	0.0002095	***
ITALY	MOROCCO	380.22	454.91	-1.4206	0.1554	1	ns
ITALY	OMAN	380.22	270.39	2.0888	0.03673	1	ns
ITALY	PORTUGAL	380.22	444.27	-1.2115	0.2257	1	ns
ITALY	SLOVENIA	380.22	536.7	-2.9761	0.00292	0.4992	ns
ITALY	SPAIN	380.22	390.83	-0.2018	0.8401	1	ns
ITALY	SWITZERLAND	380.22	322.89	1.0903	0.2756	1	ns
ITALY	TURKEY	380.22	274.43	2.0119	0.04423	1	ns
ITALY	UAE	380.22	361.96	0.3473	0.7284	1	ns
JORDAN	LEBANNON	488.33	369.96	2.2513	0.02437	1	ns
JORDAN	MALTA	488.33	635.3	-2.7954	0.005183	0.8864	ns
JORDAN	MOROCCO	488.33	454.91	0.6355	0.5251	1	ns
JORDAN	OMAN	488.33	270.39	4.1449	3.399e-05	0.005812	**
JORDAN	PORTUGAL	488.33	444.27	0.8334	0.4046	1	ns
JORDAN	SLOVENIA	488.33	536.7	-0.9199	0.3576	1	ns
JORDAN	SPAIN	488.33	390.83	1.8544	0.06369	1	ns
JORDAN	SWITZERLAND	488.33	322.89	3.1464	0.001653	0.2826	ns
JORDAN	TURKEY	488.33	274.43	4.068	4.741e-05	0.008107	**
JORDAN	UAE	488.33	361.96	2.4034	0.01624	1	ns
LEBANNON	MALTA	369.96	635.3	-5.0467	4.495e-07	7.687e-05	***
LEBANNON	MOROCCO	369.96	454.91	-1.6158	0.1061	1	ns
LEBANNON	OMAN	369.96	270.39	1.8936	0.05827	1	ns
LEBANNON	PORTUGAL	369.96	444.27	-1.4055	0.1599	1	ns
LEBANNON	SLOVENIA	369.96	536.7	-3.1712	0.001518	0.2596	ns
LEBANNON	SPAIN	369.96	390.83	-0.3969	0.6914	1	ns
LEBANNON	SWITZERLAND	369.96	322.89	0.8951	0.3707	1	ns
LEBANNON	TURKEY	369.96	274.43	1.8167	0.06926	1	ns
LEBANNON	UAE	369.96	361.96	0.1522	0.8791	1	ns
MALTA	MOROCCO	635.3	454.91	3.4309	0.0006016	0.1029	ns
MALTA	OMAN	635.3	270.39	6.9403	3.911e-12	6.689e-10	***
MALTA	PORTUGAL	635.3	444.27	3.6134	0.0003023	0.05169	ns
MALTA	SLOVENIA	635.3	536.7	1.8755	0.06073	1	ns
MALTA	SPAIN	635.3	390.83	4.6498	3.323e-06	0.0005682	***
MALTA	SWITZERLAND	635.3	322.89	5.9418	2.818e-09	4.82e-07	***
MALTA	TURKEY	635.3	274.43	6.8634	6.722e-12	1.149e-09	***
MALTA	UAE	635.3	361.96	5.1989	2.005e-07	3.429e-05	***
MOROCCO	OMAN	454.91	270.39	3.5095	0.000449	0.07678	ns
MOROCCO	PORTUGAL	454.91	444.27	0.2014	0.8404	1	ns
MOROCCO	SLOVENIA	454.91	536.7	-1.5554	0.1198	1	ns
MOROCCO	SPAIN	454.91	390.83	1.2189	0.2229	1	ns
MOROCCO	SWITZERLAND	454.91	322.89	2.5109	0.01204	1	ns
MOROCCO	TURKEY	454.91	274.43	3.4325	0.0005979	0.1022	ns
MOROCCO	UAE	454.91	361.96	1.768	0.07707	1	ns
OMAN	PORTUGAL	270.39	444.27	-3.2887	0.001006	0.1721	ns
OMAN	SLOVENIA	270.39	536.7	-5.0649	4.086e-07	6.988e-05	***
OMAN	SPAIN	270.39	390.83	-2.2906	0.02199	1	ns
OMAN	SWITZERLAND	270.39	322.89	-0.9985	0.318	1	ns
OMAN	TURKEY	270.39	274.43	-0.0769	0.9387	1	ns
OMAN	UAE	270.39	361.96	-1.7415	0.0816	1	ns
PORTUGAL	SLOVENIA	444.27	536.7	-1.7482	0.08042	1	ns
PORTUGAL	SPAIN	444.27	390.83	1.0108	0.3121	1	ns
PORTUGAL	SWITZERLAND	444.27	322.89	2.2957	0.02169	1	ns
PORTUGAL	TURKEY	444.27	274.43	3.2123	0.001317	0.2252	ns
PORTUGAL	UAE	444.27	361.96	1.5568	0.1195	1	ns
SLOVENIA	SPAIN	536.7	390.83	2.7743	0.005532	0.9459	ns
SLOVENIA	SWITZERLAND	536.7	322.89	4.0664	4.775e-05	0.008165	**
SLOVENIA	TURKEY	536.7	274.43	4.988	6.101e-07	0.0001043	***
SLOVENIA	UAE	536.7	361.96	3.3234	0.0008893	0.1521	ns
SPAIN	SWITZERLAND	390.83	322.89	1.2921	0.1963	1	ns
SPAIN	TURKEY	390.83	274.43	2.2137	0.02685	1	ns
SPAIN	UAE	390.83	361.96	0.5491	0.583	1	ns
SWITZERLAND	TURKEY	322.89	274.43	0.9216	0.3567	1	ns
SWITZERLAND	UAE	322.89	361.96	-0.743	0.4575	1	ns
TURKEY	UAE	274.43	361.96	-1.6646	0.09599	1	ns
Dunn's test with Bonferroni correction (CYP genes). Significant pairs (p_bonferroni < 0.05): 40 out of 171 total comparisons.

### Sheet: 4_Dunn_Posthoc_Housekeeping
Note
Housekeeping Kruskal-Wallis was not significant (H = 12.0544, p = 0.844). Dunn's post-hoc test was not performed.

### Sheet: 5_Bottom5pct_NegativeD
Global 5th percentile threshold (most negative Tajima's D, CYP + Housekeeping combined): -0.2705 | Gene-country observations below threshold: 51 | Interpretation: excess rare variants — consistent with purifying selection or population expansion
Gene_Name	Gene_Family	CYP_Clan	N_countries	Mean_D	Min_D	Countries
550692	House		3	-0.6306	-0.6574	CUBA, GREECE, ITALY
410753	House		8	-0.4901	-0.6183	ALGERIA, EGYPT, FRANCE, IRAN, ITALY, JORDAN, MOROCCO, TURKEY
551872	House		4	-0.4707	-0.5977	MOROCCO, OMAN, PORTUGAL, SPAIN
CYP6BD1	CYP	CYP3	4	-0.4189	-0.5977	GREECE, PORTUGAL, SWITZERLAND, TURKEY
406086	House		3	-0.343	-0.4757	CYPRUS, OMAN, SPAIN
552726	House		3	-0.4143	-0.4631	CYPRUS, JORDAN, MOROCCO
410122	House		4	-0.3279	-0.3944	GREECE, IRAN, MOROCCO, SWITZERLAND
CYP6AS14	CYP	CYP3	2	-0.3441	-0.3852	GREECE, SWITZERLAND
CYP303A1	CYP	CYP2	2	-0.3222	-0.3666	PORTUGAL, SWITZERLAND
CYP6AS18	CYP	CYP3	2	-0.3482	-0.3611	CUBA, OMAN
CYP301A1	CYP	Mito	1	-0.359	-0.359	SPAIN
CYP6AS4	CYP	CYP3	1	-0.3423	-0.3423	PORTUGAL
CYP6BC1	CYP	CYP3	1	-0.338	-0.338	OMAN
CYP4AA1	CYP	CYP4	4	-0.3066	-0.332	CUBA, LEBANNON, SPAIN, SWITZERLAND
CYP302A1	CYP	Mito	2	-0.2989	-0.3165	PORTUGAL, SPAIN
CYP315A1	CYP	Mito	3	-0.2917	-0.3136	CYPRUS, GREECE, SPAIN
CYP6AS5	CYP	CYP3	1	-0.2998	-0.2998	OMAN
CYP6AS162	CYP	CYP3	1	-0.2972	-0.2972	GREECE
CYP301B1	CYP	Mito	1	-0.2941	-0.2941	SPAIN
CYP6AS11	CYP	CYP3	1	-0.2876	-0.2876	GREECE

### Sheet: 6_Bottom5pct_Observations
Gene_Name	Gene_Family	Country	Tajima_D	CYP_Clan
550692	House	GREECE	-0.657423
550692	House	CUBA	-0.62893
410753	House	ALGERIA	-0.618289
550692	House	ITALY	-0.60538
CYP6BD1	CYP	PORTUGAL	-0.597687	CYP3
551872	House	PORTUGAL	-0.597687
410753	House	TURKEY	-0.582928
410753	House	IRAN	-0.574238
410753	House	FRANCE	-0.56437
410753	House	ITALY	-0.554213
406086	House	OMAN	-0.475704
551872	House	SPAIN	-0.464433
552726	House	CYPRUS	-0.463082
551872	House	MOROCCO	-0.459668
552726	House	MOROCCO	-0.459668
410753	House	MOROCCO	-0.420953
410122	House	IRAN	-0.394376
CYP6AS14	CYP	SWITZERLAND	-0.385177	CYP3
CYP6BD1	CYP	SWITZERLAND	-0.385177	CYP3
CYP6BD1	CYP	GREECE	-0.377202	CYP3
CYP303A1	CYP	SWITZERLAND	-0.366626	CYP2
CYP6AS18	CYP	OMAN	-0.361121	CYP3
551872	House	OMAN	-0.361121
CYP301A1	CYP	SPAIN	-0.358975	Mito
CYP6AS4	CYP	PORTUGAL	-0.342338	CYP3
CYP6BC1	CYP	OMAN	-0.338037	CYP3
CYP6AS18	CYP	CUBA	-0.335215	CYP3
CYP4AA1	CYP	SWITZERLAND	-0.332043	CYP4
552726	House	JORDAN	-0.320201
410122	House	SWITZERLAND	-0.319662
410753	House	EGYPT	-0.317198
CYP302A1	CYP	PORTUGAL	-0.316481	Mito
CYP6BD1	CYP	TURKEY	-0.315403	CYP3
CYP315A1	CYP	SPAIN	-0.313615	Mito
CYP4AA1	CYP	CUBA	-0.311895	CYP4
410122	House	MOROCCO	-0.311706
CYP4AA1	CYP	LEBANNON	-0.305613	CYP4
CYP6AS14	CYP	GREECE	-0.302978	CYP3
CYP6AS5	CYP	OMAN	-0.29982	CYP3
CYP6AS162	CYP	GREECE	-0.297231	CYP3
CYP301B1	CYP	SPAIN	-0.294141	Mito
410753	House	JORDAN	-0.288334
CYP6AS11	CYP	GREECE	-0.28759	CYP3
410122	House	GREECE	-0.285764
CYP315A1	CYP	GREECE	-0.283992	Mito
406086	House	CYPRUS	-0.281464
CYP302A1	CYP	SPAIN	-0.281308	Mito
CYP303A1	CYP	PORTUGAL	-0.277755	CYP2
CYP315A1	CYP	CYPRUS	-0.277531	Mito
CYP4AA1	CYP	SPAIN	-0.276813	CYP4
406086	House	SPAIN	-0.271796

### Sheet: 7_Top95pct_PositiveD
Global 95th percentile threshold (most positive Tajima's D, CYP + Housekeeping combined): 0.3063 | Gene-country observations above threshold: 51 | Interpretation: excess intermediate-frequency variants — consistent with balancing selection
Gene_Name	Gene_Family	CYP_Clan	N_countries	Mean_D	Max_D	Countries
550692	House		5	0.7625	0.945	CYPRUS, IRAN, JORDAN, LEBANNON, TURKEY
551872	House		4	0.4078	0.5576	CUBA, EGYPT, MALTA, SLOVENIA
CYP302A1	CYP	Mito	2	0.4886	0.516	ALGERIA, MOROCCO
CYP6AS4	CYP	CYP3	2	0.3848	0.449	MALTA, SWITZERLAND
CYP6AS3	CYP	CYP3	3	0.3842	0.4464	EGYPT, MALTA, PORTUGAL
CYP6AS8	CYP	CYP3	1	0.4451	0.4451	LEBANNON
CYP301B1	CYP	Mito	2	0.4079	0.4434	CUBA, MALTA
410614	House		2	0.3743	0.4392	PORTUGAL, SPAIN
CYP4AB3	CYP	CYP4	3	0.4171	0.4288	EGYPT, MALTA, SWITZERLAND
CYP301A1	CYP	Mito	2	0.3989	0.4216	CUBA, SLOVENIA
CYP6AS15	CYP	CYP3	2	0.3875	0.4144	MOROCCO, SWITZERLAND
CYP4AA1	CYP	CYP4	2	0.3744	0.4132	EGYPT, GREECE
CYP6AS1	CYP	CYP3	2	0.356	0.384	MOROCCO, SLOVENIA
CYP6AS162	CYP	CYP3	1	0.3788	0.3788	LEBANNON
CYP6AS14	CYP	CYP3	2	0.3663	0.3726	LEBANNON, PORTUGAL
CYP6AS11	CYP	CYP3	1	0.3701	0.3701	IRAN
CYP336A1	CYP	CYP3	2	0.3488	0.3683	EGYPT, PORTUGAL
CYP9P1	CYP	CYP3	2	0.3558	0.3643	PORTUGAL, SPAIN
CYP6BD1	CYP	CYP3	3	0.3325	0.3642	JORDAN, MALTA, OMAN
CYP6AS2	CYP	CYP3	1	0.3564	0.3564	PORTUGAL
CYP6BC1	CYP	CYP3	1	0.3406	0.3406	ALGERIA
CYP4G11	CYP	CYP4	1	0.3229	0.3229	PORTUGAL
CYP6AS13	CYP	CYP3	1	0.3184	0.3184	SLOVENIA
CYP343A1	CYP	CYP2	2	0.3167	0.3183	ITALY, JORDAN
CYP6AS16	CYP	CYP3	1	0.3179	0.3179	IRAN
406086	House		1	0.3139	0.3139	CUBA

### Sheet: 8_Top95pct_Observations
Gene_Name	Gene_Family	Country	Tajima_D	CYP_Clan
550692	House	TURKEY	0.945026
550692	House	IRAN	0.893648
550692	House	CYPRUS	0.84024
550692	House	JORDAN	0.626243
551872	House	EGYPT	0.557578
CYP302A1	CYP	ALGERIA	0.516045	Mito
550692	House	LEBANNON	0.507421
CYP302A1	CYP	MOROCCO	0.461196	Mito
CYP6AS4	CYP	SWITZERLAND	0.449032	CYP3
CYP6AS3	CYP	PORTUGAL	0.446359	CYP3
551872	House	SLOVENIA	0.445175
CYP6AS8	CYP	LEBANNON	0.445128	CYP3
CYP301B1	CYP	CUBA	0.443367	Mito
410614	House	SPAIN	0.439186
CYP4AB3	CYP	SWITZERLAND	0.428804	CYP4
CYP4AB3	CYP	MALTA	0.422013	CYP4
CYP301A1	CYP	CUBA	0.42156	Mito
CYP6AS15	CYP	MOROCCO	0.414369	CYP3
CYP4AA1	CYP	EGYPT	0.413244	CYP4
CYP4AB3	CYP	EGYPT	0.400408	CYP4
CYP6AS1	CYP	SLOVENIA	0.383985	CYP3
CYP6AS162	CYP	LEBANNON	0.37884	CYP3
CYP301A1	CYP	SLOVENIA	0.3762	Mito
CYP6AS14	CYP	LEBANNON	0.372558	CYP3
CYP301B1	CYP	MALTA	0.372404	Mito
CYP6AS11	CYP	IRAN	0.370108	CYP3
CYP336A1	CYP	PORTUGAL	0.368326	CYP3
CYP6AS3	CYP	EGYPT	0.364509	CYP3
CYP9P1	CYP	SPAIN	0.364341	CYP3
CYP6BD1	CYP	JORDAN	0.364152	CYP3
CYP6AS15	CYP	SWITZERLAND	0.360531	CYP3
CYP6AS14	CYP	PORTUGAL	0.360058	CYP3
CYP6AS2	CYP	PORTUGAL	0.356359	CYP3
CYP9P1	CYP	PORTUGAL	0.347212	CYP3
CYP6AS3	CYP	MALTA	0.341743	CYP3
CYP6BC1	CYP	ALGERIA	0.340628	CYP3
CYP4AA1	CYP	GREECE	0.335519	CYP4
CYP336A1	CYP	EGYPT	0.329264	CYP3
CYP6AS1	CYP	MOROCCO	0.327927	CYP3
CYP4G11	CYP	PORTUGAL	0.322906	CYP4
CYP6AS4	CYP	MALTA	0.320617	CYP3
CYP6AS13	CYP	SLOVENIA	0.318371	CYP3
CYP343A1	CYP	JORDAN	0.318254	CYP2
CYP6AS16	CYP	IRAN	0.317891	CYP3
CYP6BD1	CYP	OMAN	0.317027	CYP3
CYP6BD1	CYP	MALTA	0.316326	CYP3
CYP343A1	CYP	ITALY	0.315136	CYP2
551872	House	CUBA	0.315084
406086	House	CUBA	0.313948
551872	House	MALTA	0.313536
410614	House	PORTUGAL	0.30935
