## Supplementary material for "Genetic Diversity of Cytochrome P450 Genes in *Apis mellifera* Subspecies": File S8

### Sheet: 1_Summary_Statistics
Subspecies	Gene Family	n	Mean	SD	Median	Q1	Q3	IQR	Min	Max	N_negative	N_positive	Pct_negative
sahariensis	House	8	-0.1921	0.2324	-0.2105	-0.3923	0.0241	0.4163	-0.4521	0.0902	5	3	62.5
ligustica	House	7	-0.1699	0.1582	-0.1965	-0.2825	-0.0967	0.1858	-0.3309	0.0964	6	1	85.7
iberiensis	House	6	-0.0912	0.2872	-0.1674	-0.2324	0.0076	0.24	-0.4256	0.4015	4	2	66.7
cypria	House	4	-0.0707	0.2928	-0.0936	-0.2979	0.1336	0.4316	-0.3528	0.2569	2	2	50
ligustica	CYP	46	-0.0465	0.1998	-0.0909	-0.2026	0.1024	0.3049	-0.3282	0.5305	29	17	63
intermissa	House	8	-0.1258	0.2291	-0.086	-0.2774	-0.0283	0.2491	-0.4894	0.2724	7	1	87.5
syriaca	House	9	-0.0534	0.1965	-0.0784	-0.1844	0.028	0.2124	-0.3038	0.3226	6	3	66.7
carnica	CYP	46	-0.0261	0.1953	-0.034	-0.1335	0.0677	0.2012	-0.3966	0.463	29	17	63
meda	CYP	46	0.0121	0.2076	-0.028	-0.1111	0.1472	0.2584	-0.3409	0.5349	25	21	54.3
jemenitica	CYP	46	-0.008	0.1125	-0.0214	-0.0864	0.0459	0.1323	-0.2349	0.2535	27	19	58.7
syriaca	CYP	46	-0.0445	0.1328	-0.017	-0.1239	0.0431	0.167	-0.4106	0.2065	26	20	56.5
siciliana	House	8	0.0202	0.3011	-0.0129	-0.1637	0.1992	0.3629	-0.4216	0.5473	4	4	50
cypria	CYP	44	0.011	0.1379	-0.0067	-0.0524	0.1304	0.1828	-0.4319	0.2568	23	21	52.3
caucasia	House	7	-0.0642	0.1463	-0.0034	-0.1311	0.027	0.1582	-0.3337	0.0961	4	3	57.1
jemenitica	House	6	-0.102	0.2588	0.0072	-0.24	0.054	0.294	-0.5227	0.1494	3	3	50
anatoliaca	CYP	44	0.019	0.1539	0.0202	-0.1086	0.1358	0.2443	-0.3337	0.2982	18	26	40.9
ruttneri	House	7	0.0084	0.1647	0.0368	-0.0398	0.0493	0.0891	-0.2707	0.2733	2	5	28.6
caucasia	CYP	46	0.0404	0.1233	0.0375	-0.0091	0.1263	0.1354	-0.2559	0.337	14	32	30.4
carnica	House	6	-0.0072	0.163	0.0378	-0.0956	0.1204	0.2159	-0.2679	0.141	3	3	50
iberiensis	CYP	46	0.0332	0.1811	0.0504	-0.0462	0.1678	0.214	-0.3494	0.3875	17	29	37
mellifera	CYP	42	0.0543	0.233	0.0522	-0.1263	0.215	0.3413	-0.3932	0.6573	17	25	40.5
sahariensis	CYP	46	0.0516	0.1389	0.0573	-0.0134	0.1138	0.1272	-0.2686	0.468	13	33	28.3
intermissa	CYP	46	0.0961	0.1779	0.0769	-0.0228	0.2418	0.2646	-0.3624	0.4852	12	34	26.1
meda	House	7	-0.0373	0.3115	0.1157	-0.1794	0.1666	0.346	-0.6194	0.2678	3	4	42.9
ruttneri	CYP	46	0.1187	0.1065	0.1162	0.0687	0.181	0.1123	-0.2841	0.2888	3	43	6.5
siciliana	CYP	46	0.1635	0.1204	0.1491	0.0758	0.2693	0.1935	-0.0986	0.3849	2	44	4.3
anatoliaca	House	7	0.1281	0.2939	0.1978	0.0043	0.3105	0.3062	-0.4045	0.4739	1	6	14.3
mellifera	House	5	0.1523	0.3903	0.2647	-0.0866	0.2893	0.3759	-0.3631	0.6573	2	3	40

### Sheet: 2_Kruskal_Wallis
Gene_Family	H_statistic	Degrees_of_freedom	p_value	Significance
CYP	88.7044	13	2.471e-13	***
Housekeeping	12.25	13	0.5073	ns
Significance codes: *** p<0.001 ** p<0.01 * p<0.05 ns = not significant

### Sheet: 3_Dunn_Posthoc_CYP
Group1	Group2	Mean_Rank_G1	Mean_Rank_G2	Z_statistic	p_raw	p_bonferroni	Significant
anatoliaca	carnica	303.16	244.67	1.5095	0.1312	1	ns
anatoliaca	caucasia	303.16	330.33	-0.7012	0.4832	1	ns
anatoliaca	cypria	303.16	291.55	0.2965	0.7669	1	ns
anatoliaca	iberiensis	303.16	330.09	-0.695	0.4871	1	ns
anatoliaca	intermissa	303.16	381.78	-2.0292	0.04244	1	ns
anatoliaca	jemenitica	303.16	261.07	1.0864	0.2773	1	ns
anatoliaca	ligustica	303.16	231.39	1.8523	0.06399	1	ns
anatoliaca	meda	303.16	285.63	0.4524	0.651	1	ns
anatoliaca	mellifera	303.16	336.19	-0.8333	0.4047	1	ns
anatoliaca	ruttneri	303.16	429.41	-3.2585	0.00112	0.1019	ns
anatoliaca	sahariensis	303.16	335.96	-0.8465	0.3973	1	ns
anatoliaca	siciliana	303.16	466.57	-4.2174	2.471e-05	0.002249	**
anatoliaca	syriaca	303.16	230.91	1.8646	0.06223	1	ns
carnica	caucasia	244.67	330.33	-2.2356	0.02538	1	ns
carnica	cypria	244.67	291.55	-1.2097	0.2264	1	ns
carnica	iberiensis	244.67	330.09	-2.2294	0.02579	1	ns
carnica	intermissa	244.67	381.78	-3.5787	0.0003454	0.03143	*
carnica	jemenitica	244.67	261.07	-0.4278	0.6688	1	ns
carnica	ligustica	244.67	231.39	0.3467	0.7288	1	ns
carnica	meda	244.67	285.63	-1.069	0.2851	1	ns
carnica	mellifera	244.67	336.19	-2.3337	0.01961	1	ns
carnica	ruttneri	244.67	429.41	-4.8219	1.422e-06	0.0001294	***
carnica	sahariensis	244.67	335.96	-2.3826	0.01719	1	ns
carnica	siciliana	244.67	466.57	-5.7916	6.973e-09	6.345e-07	***
carnica	syriaca	244.67	230.91	0.3592	0.7195	1	ns
caucasia	cypria	330.33	291.55	1.0009	0.3169	1	ns
caucasia	iberiensis	330.33	330.09	0.0062	0.995	1	ns
caucasia	intermissa	330.33	381.78	-1.3431	0.1793	1	ns
caucasia	jemenitica	330.33	261.07	1.8078	0.07064	1	ns
caucasia	ligustica	330.33	231.39	2.5823	0.009815	0.8931	ns
caucasia	meda	330.33	285.63	1.1666	0.2434	1	ns
caucasia	mellifera	330.33	336.19	-0.1495	0.8811	1	ns
caucasia	ruttneri	330.33	429.41	-2.5863	0.009702	0.8829	ns
caucasia	sahariensis	330.33	335.96	-0.147	0.8832	1	ns
caucasia	siciliana	330.33	466.57	-3.556	0.0003766	0.03427	*
caucasia	syriaca	330.33	230.91	2.5948	0.009465	0.8613	ns
cypria	iberiensis	291.55	330.09	-0.9947	0.3199	1	ns
cypria	intermissa	291.55	381.78	-2.329	0.01986	1	ns
cypria	jemenitica	291.55	261.07	0.7867	0.4315	1	ns
cypria	ligustica	291.55	231.39	1.5525	0.1205	1	ns
cypria	meda	291.55	285.63	0.1527	0.8787	1	ns
cypria	mellifera	291.55	336.19	-1.1263	0.26	1	ns
cypria	ruttneri	291.55	429.41	-3.5583	0.0003733	0.03397	*
cypria	sahariensis	291.55	335.96	-1.1462	0.2517	1	ns
cypria	siciliana	291.55	466.57	-4.5171	6.268e-06	0.0005704	***
cypria	syriaca	291.55	230.91	1.5649	0.1176	1	ns
iberiensis	intermissa	330.09	381.78	-1.3493	0.1772	1	ns
iberiensis	jemenitica	330.09	261.07	1.8015	0.07162	1	ns
iberiensis	ligustica	330.09	231.39	2.576	0.009994	0.9094	ns
iberiensis	meda	330.09	285.63	1.1604	0.2459	1	ns
iberiensis	mellifera	330.09	336.19	-0.1556	0.8763	1	ns
iberiensis	ruttneri	330.09	429.41	-2.5925	0.009528	0.867	ns
iberiensis	sahariensis	330.09	335.96	-0.1532	0.8782	1	ns
iberiensis	siciliana	330.09	466.57	-3.5622	0.0003677	0.03346	*
iberiensis	syriaca	330.09	230.91	2.5885	0.009639	0.8771	ns
intermissa	jemenitica	381.78	261.07	3.1508	0.001628	0.1482	ns
intermissa	ligustica	381.78	231.39	3.9254	8.66e-05	0.007881	**
intermissa	meda	381.78	285.63	2.5097	0.01208	1	ns
intermissa	mellifera	381.78	336.19	1.1626	0.245	1	ns
intermissa	ruttneri	381.78	429.41	-1.2432	0.2138	1	ns
intermissa	sahariensis	381.78	335.96	1.1961	0.2317	1	ns
intermissa	siciliana	381.78	466.57	-2.2129	0.0269	1	ns
intermissa	syriaca	381.78	230.91	3.9378	8.222e-05	0.007482	**
jemenitica	ligustica	261.07	231.39	0.7745	0.4386	1	ns
jemenitica	meda	261.07	285.63	-0.6412	0.5214	1	ns
jemenitica	mellifera	261.07	336.19	-1.9158	0.0554	1	ns
jemenitica	ruttneri	261.07	429.41	-4.394	1.113e-05	0.001013	**
jemenitica	sahariensis	261.07	335.96	-1.9547	0.05061	1	ns
jemenitica	siciliana	261.07	466.57	-5.3637	8.151e-08	7.418e-06	***
jemenitica	syriaca	261.07	230.91	0.787	0.4313	1	ns
ligustica	meda	231.39	285.63	-1.4157	0.1569	1	ns
ligustica	mellifera	231.39	336.19	-2.6725	0.00753	0.6852	ns
ligustica	ruttneri	231.39	429.41	-5.1686	2.359e-07	2.147e-05	***
ligustica	sahariensis	231.39	335.96	-2.7293	0.006348	0.5777	ns
ligustica	siciliana	231.39	466.57	-6.1383	8.343e-10	7.592e-08	***
ligustica	syriaca	231.39	230.91	0.0125	0.99	1	ns
meda	mellifera	285.63	336.19	-1.2893	0.1973	1	ns
meda	ruttneri	285.63	429.41	-3.7529	0.0001748	0.01591	*
meda	sahariensis	285.63	335.96	-1.3136	0.189	1	ns
meda	siciliana	285.63	466.57	-4.7226	2.329e-06	0.0002119	***
meda	syriaca	285.63	230.91	1.4282	0.1532	1	ns
mellifera	ruttneri	336.19	429.41	-2.3773	0.01744	1	ns
mellifera	sahariensis	336.19	335.96	0.006	0.9952	1	ns
mellifera	siciliana	336.19	466.57	-3.3247	0.0008852	0.08056	ns
mellifera	syriaca	336.19	230.91	2.6847	0.00726	0.6607	ns
ruttneri	sahariensis	429.41	335.96	2.4393	0.01472	1	ns
ruttneri	siciliana	429.41	466.57	-0.9697	0.3322	1	ns
ruttneri	syriaca	429.41	230.91	5.181	2.207e-07	2.008e-05	***
sahariensis	siciliana	335.96	466.57	-3.409	0.000652	0.05933	ns
sahariensis	syriaca	335.96	230.91	2.7417	0.006112	0.5562	ns
siciliana	syriaca	466.57	230.91	6.1507	7.712e-10	7.018e-08	***
Dunn's test with Bonferroni correction (CYP genes). Significant pairs (p_bonferroni < 0.05): 18 out of 91 total comparisons.

### Sheet: 4_Dunn_Posthoc_Housekeeping
Note
Housekeeping Kruskal-Wallis was not significant (H = 12.25, p = 0.507). Dunn's post-hoc test was not performed.

### Sheet: 5_Bottom5pct_NegativeD
Global 5th percentile threshold (most negative Tajima's D, CYP + Housekeeping combined): -0.2974 | Gene-country observations below threshold: 37 | Interpretation: excess rare variants — consistent with purifying selection or population expansion
Gene_Name	Gene_Family	CYP_Clan	N_subspecies	Mean_D	Min_D	Subspecies_list
410753	House		4	-0.4757	-0.6194	intermissa, meda, sahariensis, siciliana
406086	House		4	-0.39	-0.5227	cypria, jemenitica, ligustica, mellifera
551872	House		3	-0.3952	-0.4521	iberiensis, jemenitica, sahariensis
552726	House		2	-0.378	-0.4521	sahariensis, syriaca
CYP4AA1	CYP	CYP4	2	-0.3712	-0.4319	carnica, cypria
CYP6AS18	CYP	CYP3	1	-0.4106	-0.4106	syriaca
550692	House		2	-0.3691	-0.4045	anatoliaca, caucasia
CYP6BD1	CYP	CYP3	2	-0.3652	-0.3966	anatoliaca, carnica
CYP6AS8	CYP	CYP3	1	-0.3932	-0.3932	mellifera
CYP303A1	CYP	CYP2	2	-0.3557	-0.3832	carnica, ligustica
CYP6AS14	CYP	CYP3	1	-0.3706	-0.3706	carnica
CYP6AS15	CYP	CYP3	1	-0.3624	-0.3624	intermissa
CYP301A1	CYP	Mito	1	-0.3494	-0.3494	iberiensis
CYP4AB3	CYP	CYP4	2	-0.3367	-0.3409	meda, mellifera
410122	House		3	-0.3194	-0.3309	intermissa, ligustica, sahariensis
CYP6AS4	CYP	CYP3	2	-0.3274	-0.3288	ligustica, syriaca
CYP301B1	CYP	Mito	1	-0.3106	-0.3106	meda
CYP6AS7/CYP6AS17***	CYP	CYP3	1	-0.3049	-0.3049	syriaca
CYP6AS19	CYP	CYP3	1	-0.2997	-0.2997	ligustica
CYP305D1	CYP	CYP2	1	-0.2994	-0.2994	ligustica

### Sheet: 6_Bottom5pct_Observations
Gene_Name	Gene_Family	Subspecies	Tajima_D	CYP_Clan
410753	House	meda	-0.619374
406086	House	jemenitica	-0.522696
410753	House	intermissa	-0.489357
551872	House	sahariensis	-0.452108
552726	House	sahariensis	-0.452108
CYP4AA1	CYP	cypria	-0.431874	CYP4
551872	House	iberiensis	-0.425615
410753	House	siciliana	-0.421567
CYP6AS18	CYP	syriaca	-0.410627	CYP3
550692	House	anatoliaca	-0.404453
CYP6BD1	CYP	carnica	-0.396622	CYP3
CYP6AS8	CYP	mellifera	-0.393198	CYP3
CYP303A1	CYP	carnica	-0.383173	CYP2
410753	House	sahariensis	-0.372344
CYP6AS14	CYP	carnica	-0.370566	CYP3
406086	House	mellifera	-0.363145
CYP6AS15	CYP	intermissa	-0.362361	CYP3
406086	House	cypria	-0.352799
CYP301A1	CYP	iberiensis	-0.349375	Mito
CYP4AB3	CYP	meda	-0.340927	CYP4
CYP6BD1	CYP	anatoliaca	-0.333734	CYP3
550692	House	caucasia	-0.333716
CYP4AB3	CYP	mellifera	-0.332559	CYP4
410122	House	ligustica	-0.330918
CYP6AS4	CYP	syriaca	-0.328799	CYP3
CYP303A1	CYP	ligustica	-0.328242	CYP2
CYP6AS4	CYP	ligustica	-0.326098	CYP3
410122	House	sahariensis	-0.323984
406086	House	ligustica	-0.321239
CYP301B1	CYP	meda	-0.310627	Mito
CYP4AA1	CYP	carnica	-0.310444	CYP4
551872	House	jemenitica	-0.307748
CYP6AS7/CYP6AS17***	CYP	syriaca	-0.304864	CYP3
552726	House	syriaca	-0.303844
410122	House	intermissa	-0.303151
CYP6AS19	CYP	ligustica	-0.299694	CYP3
CYP305D1	CYP	ligustica	-0.299362	CYP2

### Sheet: 7_Top95pct_PositiveD
Global 95th percentile threshold (most positive Tajima's D, CYP + Housekeeping combined): 0.3158 | Gene-country observations above threshold: 37 | Interpretation: excess intermediate-frequency variants — consistent with balancing selection
Gene_Name	Gene_Family	CYP_Clan	N_subspecies	Mean_D	Max_D	Subspecies_list
413924	House		1	0.6573	0.6573	mellifera
CYP369A1	CYP	CYP2	1	0.6573	0.6573	mellifera
551872	House		2	0.5106	0.5473	anatoliaca, siciliana
CYP6AS11	CYP	CYP3	1	0.5349	0.5349	meda
CYP302A1	CYP	Mito	3	0.452	0.5305	intermissa, ligustica, sahariensis
CYP6AS18	CYP	CYP3	2	0.4608	0.4852	intermissa, mellifera
CYP4AB3	CYP	CYP4	2	0.3903	0.463	carnica, siciliana
CYP6AS15	CYP	CYP3	2	0.4177	0.4456	carnica, sahariensis
CYP6AS4	CYP	CYP3	2	0.3809	0.4325	carnica, intermissa
CYP6AS14	CYP	CYP3	2	0.3743	0.4212	intermissa, meda
CYP6AS162	CYP	CYP3	1	0.4036	0.4036	meda
410614	House		1	0.4015	0.4015	iberiensis
410122	House		1	0.3911	0.3911	anatoliaca
CYP9P1	CYP	CYP3	1	0.3875	0.3875	iberiensis
CYP6AS1	CYP	CYP3	1	0.3849	0.3849	siciliana
CYP6AS16	CYP	CYP3	1	0.3786	0.3786	siciliana
CYP6AS8	CYP	CYP3	1	0.378	0.378	meda
CYP305D1	CYP	CYP2	1	0.3718	0.3718	mellifera
CYP343A1	CYP	CYP2	4	0.3514	0.3673	caucasia, intermissa, ligustica, mellifera
CYP301B1	CYP	Mito	2	0.3436	0.354	ligustica, mellifera
CYP4G11	CYP	CYP4	1	0.3507	0.3507	iberiensis
550692	House		1	0.3226	0.3226	syriaca
CYP6AS7/CYP6AS17***	CYP	CYP3	1	0.3221	0.3221	intermissa
CYP6BE1	CYP	CYP3	1	0.3215	0.3215	siciliana
CYP6BD1	CYP	CYP3	1	0.3196	0.3196	siciliana

### Sheet: 8_Top95pct_Observations
Gene_Name	Gene_Family	Subspecies	Tajima_D	CYP_Clan
CYP369A1	CYP	mellifera	0.657292	CYP2
413924	House	mellifera	0.657292
551872	House	siciliana	0.54728
CYP6AS11	CYP	meda	0.534881	CYP3
CYP302A1	CYP	ligustica	0.530505	Mito
CYP6AS18	CYP	intermissa	0.485171	CYP3
551872	House	anatoliaca	0.473919
CYP302A1	CYP	sahariensis	0.467951	Mito
CYP4AB3	CYP	carnica	0.462991	CYP4
CYP6AS15	CYP	carnica	0.445582	CYP3
CYP6AS18	CYP	mellifera	0.436517	CYP3
CYP6AS4	CYP	carnica	0.432456	CYP3
CYP6AS14	CYP	meda	0.421191	CYP3
CYP6AS162	CYP	meda	0.403569	CYP3
410614	House	iberiensis	0.40151
410122	House	anatoliaca	0.391054
CYP6AS15	CYP	sahariensis	0.389913	CYP3
CYP9P1	CYP	iberiensis	0.387515	CYP3
CYP6AS1	CYP	siciliana	0.38493	CYP3
CYP6AS16	CYP	siciliana	0.378606	CYP3
CYP6AS8	CYP	meda	0.378041	CYP3
CYP305D1	CYP	mellifera	0.371767	CYP2
CYP343A1	CYP	mellifera	0.367284	CYP2
CYP343A1	CYP	ligustica	0.361198	CYP2
CYP302A1	CYP	intermissa	0.357402	Mito
CYP301B1	CYP	mellifera	0.353996	Mito
CYP4G11	CYP	iberiensis	0.350684	CYP4
CYP343A1	CYP	intermissa	0.340258	CYP2
CYP343A1	CYP	caucasia	0.337025	CYP2
CYP301B1	CYP	ligustica	0.333269	Mito
CYP6AS4	CYP	intermissa	0.329405	CYP3
CYP6AS14	CYP	intermissa	0.327424	CYP3
550692	House	syriaca	0.322639
CYP6AS7/CYP6AS17***	CYP	intermissa	0.322112	CYP3
CYP6BE1	CYP	siciliana	0.321539	CYP3
CYP6BD1	CYP	siciliana	0.319584	CYP3
CYP4AB3	CYP	siciliana	0.317673	CYP4
