## Supplementary material for "Genetic Diversity of Cytochrome P450 Genes in *Apis mellifera* Subspecies": File S9

### Sheet: Priority Variants (shared)
Priority Variants: Missense SNPs confirmed in BOTH Subspecies AND Country analyses (n=35)
CYP_Name	CYP_Clan	Subspecies	Country	HGVSp	Amino_acids	FST_subspecies	FST_country	FST_max
CYP305D1	CYP2	jemenitica	OMAN	Pro460Ser	P/S	0.975384	0.994814	0.994814
CYP4AV1	CYP4	jemenitica	OMAN	Thr498Met	T/M	0.944701	0.992097	0.992097
CYP6AQ1	CYP3	jemenitica	OMAN	Val144Ile	V/I	0.977317	0.990469	0.990469
CYP6AS1	CYP3	jemenitica	OMAN	Ile17Thr	I/T	0.951959	0.987868	0.987868
CYP6BE1	CYP3	jemenitica	OMAN	Ala13Thr	A/T	0.939424	0.987814	0.987814
CYP6AS3	CYP3	jemenitica	OMAN	Gly212Arg	G/R	0.982872	0.987226	0.987226
CYP6AS3	CYP3	jemenitica	OMAN	Leu226Gln	L/Q	0.982832	0.987217	0.987217
CYP6AS3	CYP3	jemenitica	OMAN	Arg394Ser	R/S	0.982872	0.987217	0.987217
CYP6AS3	CYP3	jemenitica	OMAN	Ala371Val	A/V	0.982872	0.98719	0.98719
CYP6AS5	CYP3	jemenitica	OMAN	Ala408Val	A/V	0.982712	0.987182	0.987182
CYP343A1	CYP2	jemenitica	OMAN	His285Arg	H/R	0.978431	0.98709	0.98709
CYP6AS2	CYP3	jemenitica	OMAN	Glu331Lys	E/K	0.982568	0.986986	0.986986
CYP6AS2	CYP3	jemenitica	OMAN	Lys335Asn	K/N	0.982382	0.9866	0.9866
CYP6AS16	CYP3	jemenitica	OMAN	Val426Ile	V/I	0.956618	0.98637	0.98637
CYP6AS7/17	CYP3	jemenitica	OMAN	Glu361Lys	E/K	0.974909	0.984949	0.984949
CYP4AV1	CYP4	jemenitica	OMAN	Tyr463His	Y/H	0.95946	0.983441	0.983441
CYP4AA1	CYP4	jemenitica	OMAN	Asp250Asn	D/N	0.95946	0.983141	0.983141
CYP6AS1	CYP3	jemenitica	OMAN	Glu331Lys	E/K	0.975327	0.983048	0.983048
CYP6AS2	CYP3	jemenitica	OMAN	Ile312Met	I/M	0.965476	0.982096	0.982096
CYP9S1/R1	CYP3	jemenitica	OMAN	Val1003Ala	V/A	0.930604	0.977981	0.977981
CYP305D1	CYP2	jemenitica	OMAN	Val106Ile	V/I	0.977211	0.917317	0.977211
CYP9S1/R1	CYP3	jemenitica	OMAN	Arg774Lys	R/K	0.975715	0.949061	0.975715
CYP6AS4	CYP3	jemenitica	OMAN	Asp468Asn	D/N	0.968942	0.900718	0.968942
CYP6AS12	CYP3	iberiensis	PORTUGAL	Pro374Thr	P/T	0.953233	0.940761	0.953233
CYP6AS12	CYP3	iberiensis	SPAIN	Pro374Thr	P/T	0.953233	0.910497	0.953233
CYP6BD1	CYP3	iberiensis	PORTUGAL	Ser146Thr	S/T	0.916209	0.953006	0.953006
CYP6AS12	CYP3	sahariensis	MOROCCO	Arg47Lys	R/K	0.952742	0.906742	0.952742
CYP9Q3	CYP3	jemenitica	OMAN	Glu415Gly	E/G	0.934459	0.951126	0.951126
CYP9Q1	CYP3	jemenitica	OMAN	Val190Ile	V/I	0.916538	0.949807	0.949807
CYP6AS3	CYP3	jemenitica	OMAN	Lys218Asn	K/N	0.948149	0.915814	0.948149
CYP6AS3	CYP3	jemenitica	OMAN	Lys218Gln	K/Q	0.948149	0.915758	0.948149
CYP9S1/R1	CYP3	jemenitica	OMAN	Val852Met	V/M	0.947789	0.93404	0.947789
CYP336A1	CYP3	jemenitica	OMAN	Asp212Asn	D/N	0.941922	0.926667	0.941922
CYP6AS7/17	CYP3	jemenitica	OMAN	Met1475Ile	M/I	0.911101	0.936034	0.936034
CYP6AS18	CYP3	sahariensis	MOROCCO	Ser14Thr	S/T	0.920923	0.920863	0.920923
CYP4AB3	CYP4	jemenitica	OMAN	Asp275Asn	D/N	0.900438	0.919923	0.919923

### Sheet: Missense - Subspecies
All missense variants (FST ≥ 0.9) — Subspecies analysis
CYP_Name	CYP_Clan	Subspecies	HGVSp	Amino_acids	FST	Grantham_score
CYP6AS3	CYP3	jemenitica	Ala371Val	A/V	0.982872	64
CYP6AS3	CYP3	jemenitica	Gly212Arg	G/R	0.982872	125
CYP6AS3	CYP3	jemenitica	Arg394Ser	R/S	0.982872	110
CYP6AS3	CYP3	jemenitica	Leu226Gln	L/Q	0.982832	113
CYP6AS5	CYP3	jemenitica	Ala408Val	A/V	0.982712	64
CYP6AS2	CYP3	jemenitica	Glu331Lys	E/K	0.982568	56
CYP6AS2	CYP3	jemenitica	Lys335Asn	K/N	0.982382	94
CYP343A1	CYP2	jemenitica	His285Arg	H/R	0.978431	29
CYP6AQ1	CYP3	jemenitica	Val144Ile	V/I	0.977317	29
CYP305D1	CYP2	jemenitica	Val106Ile	V/I	0.977211	29
CYP6AS162	CYP3	syriaca	Val193Ile	V/I	0.976815	29
CYP9S1/R1	CYP3	jemenitica	Arg774Lys	R/K	0.975715	26
CYP305D1	CYP2	jemenitica	Pro460Ser	P/S	0.975384	74
CYP6AS1	CYP3	jemenitica	Glu331Lys	E/K	0.975327	56
CYP6AS7/17	CYP3	jemenitica	Glu361Lys	E/K	0.974909	56
CYP4AB3	CYP4	anatoliaca	Val125Ile	V/I	0.97279	29
CYP6AS4	CYP3	jemenitica	Asp468Asn	D/N	0.968942	23
CYP6AS2	CYP3	jemenitica	Ile312Met	I/M	0.965476	10
CYP6AS3	CYP3	anatoliaca	Ala426Thr	A/T	0.962879	58
CYP4AV1	CYP4	jemenitica	Tyr463His	Y/H	0.95946	83
CYP4AA1	CYP4	jemenitica	Asp250Asn	D/N	0.95946	23
CYP6AS16	CYP3	jemenitica	Val426Ile	V/I	0.956618	29
CYP6AS5	CYP3	cypria	Asp490Asn	D/N	0.953377	23
CYP6AS5	CYP3	cypria	Ser487Asn	S/N	0.953377	46
CYP6AQ1	CYP3	syriaca	Thr142Met	T/M	0.953278	81
CYP6AS12	CYP3	iberiensis	Pro374Thr	P/T	0.953233	38
CYP6AS13	CYP3	syriaca	Asp420Asn	D/N	0.952753	23
CYP6AS12	CYP3	sahariensis	Arg47Lys	R/K	0.952742	26
CYP336A1	CYP3	syriaca	Val305Ile	V/I	0.952647	29
CYP6AS1	CYP3	jemenitica	Ile17Thr	I/T	0.951959	89
CYP6AS3	CYP3	jemenitica	Lys218Asn	K/N	0.948149	94
CYP6AS3	CYP3	jemenitica	Lys218Gln	K/Q	0.948149	53
CYP9S1/R1	CYP3	jemenitica	Val852Met	V/M	0.947789	21
CYP4AV1	CYP4	jemenitica	Thr498Met	T/M	0.944701	81
CYP336A1	CYP3	syriaca	Tyr360Cys	Y/C	0.942589	194
CYP336A1	CYP3	syriaca	Leu364Ile	L/I	0.942462	5
CYP336A1	CYP3	syriaca	Leu332Phe	L/F	0.942462	22
CYP9S1/R1	CYP3	intermissa	Tyr512His	Y/H	0.942168	83
CYP336A1	CYP3	jemenitica	Asp212Asn	D/N	0.941922	23
CYP6AS12	CYP3	cypria	Asn408Asp	N/D	0.941225	23
CYP6AS162	CYP3	syriaca	Ile8Val	I/V	0.939535	29
CYP6BE1	CYP3	jemenitica	Ala13Thr	A/T	0.939424	58
CYP9Q3	CYP3	jemenitica	Glu415Gly	E/G	0.934459	98
CYP6AS12	CYP3	syriaca	Ala25Val	A/V	0.934106	64
CYP9S1/R1	CYP3	jemenitica	Val1003Ala	V/A	0.930604	64
CYP6AS18	CYP3	sahariensis	Ser14Thr	S/T	0.920923	58
CYP6BD1	CYP3	syriaca	Asp291His	D/H	0.919057	81
CYP301A1	Mito	meda	Gly48Glu	G/E	0.917997	98
CYP9Q1	CYP3	jemenitica	Val190Ile	V/I	0.916538	29
CYP6BD1	CYP3	iberiensis	Ser146Thr	S/T	0.916209	58
CYP6AS7/17	CYP3	jemenitica	Met1475Ile	M/I	0.911101	10
CYP4AB3	CYP4	jemenitica	Asp275Asn	D/N	0.900438	23

### Sheet: Missense - Country
All missense variants (FST ≥ 0.9) — Country analysis
CYP_Name	CYP_Clan	Country	HGVSp	Amino_acids	FST	Grantham_score
CYP305D1	CYP2	OMAN	Pro460Ser	P/S	0.994814	74
CYP4AV1	CYP4	OMAN	Thr498Met	T/M	0.992097	81
CYP6AQ1	CYP3	OMAN	Val144Ile	V/I	0.990469	29
CYP6AS1	CYP3	OMAN	Ile17Thr	I/T	0.987868	89
CYP6BE1	CYP3	OMAN	Ala13Thr	A/T	0.987814	58
CYP6AS3	CYP3	OMAN	Gly212Arg	G/R	0.987226	125
CYP6AS3	CYP3	OMAN	Leu226Gln	L/Q	0.987217	113
CYP6AS3	CYP3	OMAN	Arg394Ser	R/S	0.987217	110
CYP6AS3	CYP3	OMAN	Ala371Val	A/V	0.98719	64
CYP6AS5	CYP3	OMAN	Ala408Val	A/V	0.987182	64
CYP343A1	CYP2	OMAN	His285Arg	H/R	0.98709	29
CYP6AS2	CYP3	OMAN	Glu331Lys	E/K	0.986986	56
CYP6AS2	CYP3	OMAN	Lys335Asn	K/N	0.9866	94
CYP6AS16	CYP3	OMAN	Val426Ile	V/I	0.98637	29
CYP6AS7/17	CYP3	OMAN	Glu361Lys	E/K	0.984949	56
CYP4AV1	CYP4	OMAN	Tyr463His	Y/H	0.983441	83
CYP4AA1	CYP4	OMAN	Asp250Asn	D/N	0.983141	23
CYP6AS1	CYP3	OMAN	Glu331Lys	E/K	0.983048	56
CYP6AS2	CYP3	OMAN	Ile312Met	I/M	0.982096	10
CYP9S1/R1	CYP3	OMAN	Val1003Ala	V/A	0.977981	64
CYP6AS4	CYP3	OMAN	Lys498Arg	K/R	0.958528	26
CYP6AS7/17	CYP3	CUBA	Ala1314Thr	A/T	0.953212	58
CYP6BD1	CYP3	PORTUGAL	Ser146Thr	S/T	0.953006	58
CYP9Q3	CYP3	OMAN	Glu415Gly	E/G	0.951126	98
CYP9Q1	CYP3	OMAN	Val190Ile	V/I	0.949807	29
CYP9S1/R1	CYP3	OMAN	Arg774Lys	R/K	0.949061	26
CYP6AS2	CYP3	CUBA	Glu163Lys	E/K	0.945724	56
CYP6AS12	CYP3	PORTUGAL	Pro374Thr	P/T	0.940761	38
CYP6AS7/17	CYP3	OMAN	Met1475Ile	M/I	0.936034	10
CYP9S1/R1	CYP3	OMAN	Val852Met	V/M	0.93404	21
CYP369A1	CYP2	OMAN	Asp266Asn	D/N	0.929856	23
CYP6AS5	CYP3	PORTUGAL	Glu333Gln	E/Q	0.929218	29
CYP305D1	CYP2	SPAIN	Ser425Phe	S/F	0.92796
CYP336A1	CYP3	OMAN	Asp212Asn	D/N	0.926667	23
CYP6AS162	CYP3	OMAN	Arg175Gly	R/G	0.926313	125
CYP305D1	CYP2	PORTUGAL	Pro466Ser	P/S	0.92391	74
CYP6AS3	CYP3	PORTUGAL	Leu7Phe	L/F	0.922868	22
CYP6AS18	CYP3	MOROCCO	Ser14Thr	S/T	0.920863	58
CYP4AB3	CYP4	OMAN	Asp275Asn	D/N	0.919923	23
CYP6AS9	CYP3	CUBA	Pro402Ser	P/S	0.917738	74
CYP305D1	CYP2	OMAN	Val106Ile	V/I	0.917317	29
CYP6AS3	CYP3	OMAN	Lys218Asn	K/N	0.915814	94
CYP6AS3	CYP3	OMAN	Lys218Gln	K/Q	0.915758	53
CYP6AS12	CYP3	SPAIN	Pro374Thr	P/T	0.910497	38
CYP6AS9	CYP3	OMAN	Ala338Thr	A/T	0.908199	58
CYP6AS12	CYP3	MOROCCO	Arg47Lys	R/K	0.906742	26
CYP6BD1	CYP3	ALGERIA	Val150Met	V/M	0.905259	21
CYP9Q1	CYP3	OMAN	Arg204Lys	R/K	0.902274	26
CYP6AS4	CYP3	OMAN	Asp468Asn	D/N	0.900718	23
CYP305D1	CYP2	PORTUGAL	Met236Ile	M/I	0.900529	10

### Sheet: Gene Counts - Subspecies
High-FST variant counts per gene — Subspecies
CYP_Name	CYP_Clan	Total_variants	Missense	Synonymous	Intron	Mean_FST	Max_FST	Missense_%
CYP6AS3	CYP3	25	7	8	6	0.965874	0.982872	28
CYP4AV1	CYP4	23	2	0	21	0.954779	0.982951	8.7
CYP9S1/R1	CYP3	23	4	2	9	0.946599	0.982548	17.4
CYP6BE1	CYP3	23	1	4	17	0.952724	0.982025	4.3
CYP303A1	CYP2	21	0	0	21	0.968156	0.994344	0
CYP6AS15	CYP3	16	0	1	10	0.964167	0.986798	0
CYP6AS16	CYP3	15	1	3	1	0.929072	0.982712	6.7
CYP6AS1	CYP3	15	2	1	5	0.945839	0.982465	13.3
CYP301A1	Mito	14	1	1	10	0.934932	0.957523	7.1
CYP301B1	Mito	13	0	1	10	0.933318	0.964957	0
CYP6AQ1	CYP3	12	2	2	3	0.944228	0.98807	16.7
CYP6AS2	CYP3	12	3	1	2	0.979488	0.982832	25
CYP6AS7/17	CYP3	12	2	2	7	0.96113	0.9853	16.7
CYP307B1	CYP2	11	0	2	3	0.935411	0.983206	0
CYP6AS12	CYP3	11	4	2	0	0.954976	0.982832	36.4
CYP336A1	CYP3	11	5	6	0	0.943338	0.952647	45.5
CYP305D1	CYP2	9	2	1	4	0.950592	0.977211	22.2
CYP6BC1	CYP3	9	0	4	5	0.951605	0.988329	0
CYP6AS14	CYP3	9	0	0	4	0.937898	0.983752	0
CYP6AS162	CYP3	8	2	0	4	0.962786	0.983293	25
CYP6AS19	CYP3	8	0	2	3	0.93679	0.969084	0
CYP4AB3	CYP4	8	2	0	6	0.934148	0.97279	25
CYP6AS4	CYP3	8	1	4	2	0.963654	0.982872	12.5
CYP6AS13	CYP3	7	1	1	0	0.968626	0.982589	14.3
CYP306A1	CYP2	7	0	0	4	0.941863	0.950715	0
CYP334A1	Mito	7	0	5	1	0.972701	0.984435	0
CYP6AS8	CYP3	6	0	3	1	0.971767	0.987718	0
CYP4G11	CYP4	6	0	0	4	0.958394	0.987995	0
CYP6AS11	CYP3	6	0	2	1	0.941861	0.97746	0
CYP15A1	CYP2	5	0	2	3	0.963349	0.989379	0
LOC727118	Mito	5	0	0	3	0.947121	0.980028	0
CYP9P1	CYP3	5	0	2	0	0.93444	0.944454	0
CYP9Q3	CYP3	5	1	1	0	0.93498	0.95469	20
CYP6AS5	CYP3	5	3	0	2	0.954087	0.982712	60
CYP6AS10	CYP3	5	0	0	5	0.944959	0.968607	0
CYP6AS9	CYP3	5	0	0	5	0.953887	0.982199	0
CYP315A1	Mito	4	0	1	2	0.951615	0.956813	0
CYP314A1	Mito	4	0	1	3	0.935744	0.971336	0
CYP9Q1	CYP3	3	1	0	0	0.931052	0.955194	33.3
CYP4AA1	CYP4	3	1	1	0	0.939337	0.95946	33.3
CYP18A1	CYP2	2	0	0	1	0.91319	0.920232	0
CYP343A1	CYP2	2	1	0	1	0.958125	0.978431	50
CYP9Q2	CYP3	2	0	1	0	0.942232	0.943233	0
CYP6BD1	CYP3	2	2	0	0	0.917633	0.919057	100
CYP369A1	CYP2	1	0	0	0	0.97759	0.97759	0
CYP6AS18	CYP3	1	1	0	0	0.920923	0.920923	100

### Sheet: Gene Counts - Country
High-FST variant counts per gene — Country
CYP_Name	CYP_Clan	Total_variants	Missense	Synonymous	Intron	Mean_FST	Max_FST	Missense_%
CYP6BE1	CYP3	38	1	4	33	0.960919	0.992927	2.6
CYP4AV1	CYP4	28	2	1	24	0.971175	0.996901	7.1
CYP6AS3	CYP3	28	7	9	7	0.963138	0.990219	25
CYP6AS4	CYP3	25	2	10	9	0.930532	0.987226	8
CYP6AS13	CYP3	18	0	1	4	0.950619	0.996572	0
CYP301B1	Mito	17	0	2	13	0.957568	0.994499	0
CYP9S1/R1	CYP3	17	3	2	7	0.959681	0.992634	17.6
CYP303A1	CYP2	15	0	0	15	0.99581	0.998143	0
CYP6AS7/17	CYP3	14	3	3	7	0.962969	0.990405	21.4
CYP6AS15	CYP3	14	0	1	8	0.994462	1	0
CYP305D1	CYP2	13	5	2	4	0.933119	0.994814	38.5
CYP6AS2	CYP3	13	4	1	2	0.984329	0.994721	30.8
CYP6AS1	CYP3	13	2	1	4	0.963439	0.995115	15.4
CYP6AS12	CYP3	13	3	2	1	0.957652	0.992238	23.1
CYP301A1	Mito	12	0	3	7	0.956802	0.991025	0
CYP6AS16	CYP3	12	1	3	2	0.973967	0.987057	8.3
CYP6BC1	CYP3	11	0	5	5	0.935898	0.985377	0
CYP334A1	Mito	8	0	5	1	0.967095	0.992094	0
CYP6AS19	CYP3	8	0	3	3	0.949753	0.979222	0
CYP4AB3	CYP4	8	1	0	6	0.922092	0.94525	12.5
CYP15A1	CYP2	7	0	2	4	0.963443	0.9921	0
CYP307B1	CYP2	7	0	1	2	0.935272	0.98707	0
CYP6AS9	CYP3	7	2	0	5	0.946967	0.991534	28.6
CYP6AS8	CYP3	6	0	0	4	0.948227	0.992969	0
CYP9Q3	CYP3	5	1	1	0	0.935014	0.951126	20
CYP9Q2	CYP3	5	0	0	0	0.941842	0.966304	0
CYP6AS14	CYP3	5	0	0	4	0.954161	0.990403	0
CYP6AS10	CYP3	5	0	0	4	0.968861	0.993001	0
CYP314A1	Mito	5	0	1	4	0.945991	0.97099	0
CYP6AQ1	CYP3	5	1	0	3	0.978193	0.990469	20
CYP9Q1	CYP3	4	2	0	0	0.940102	0.969964	50
CYP6AS5	CYP3	4	2	1	1	0.971338	0.988604	50
CYP4G11	CYP4	4	0	0	3	0.973403	0.977414	0
CYP6AS18	CYP3	4	1	1	0	0.936924	0.948185	25
CYP315A1	Mito	4	0	1	2	0.967136	0.982857	0
LOC727118	Mito	3	0	0	2	0.979148	0.996175	0
CYP4AA1	CYP4	3	1	1	0	0.967419	0.983141	33.3
CYP9P1	CYP3	3	0	1	0	0.987655	0.988852	0
CYP18A1	CYP2	2	0	0	1	0.921747	0.928672	0
CYP6AS11	CYP3	2	0	0	1	0.937447	0.942978	0
CYP336A1	CYP3	2	1	0	0	0.922133	0.926667	50
CYP306A1	CYP2	2	0	1	0	0.947985	0.950244	0
CYP6BD1	CYP3	2	2	0	0	0.929133	0.953006	100
CYP343A1	CYP2	1	1	0	0	0.98709	0.98709	100
CYP369A1	CYP2	1	1	0	0	0.929856	0.929856	100
CYP6AS162	CYP3	1	1	0	0	0.926313	0.926313	100

### Sheet: Clan Enrichment
Clan enrichment analysis — Fisher's exact test (observed vs expected given panel composition)
Analysis	Clan	N_genes_panel	Observed_variants	Expected_variants	Odds_ratio	p_value	Result
Subspecies	CYP2	9	58	88.7	0.595	0.0062	Depleted
Subspecies	CYP3	23	269	226.7	1.528	0.0036	Yes
Subspecies	CYP4	4	40	39.4	1.028	1	No
Subspecies	Mito	6	47	59.1	0.771	0.2525	No
Country	CYP2	9	48	90.9	0.467	0.0001	Depleted
Country	CYP3	23	284	232.2	1.679	0.0003	Yes
Country	CYP4	4	43	40.4	1.083	0.8174	No
Country	Mito	6	49	60.6	0.778	0.2608	No

### Sheet: Group Summaries
FST ≥ 0.9 variant distribution by Subspecies and Country
									Country	Total	Missense	Synonymous	Intron	Mean_FST	Max_FST	Missense_%
jemenitica	307	31	48	153	0.95582	0.994344	10.1		OMAN	355	36	54	179	0.965018	1	10.1
syriaca	53	10	14	13	0.94476	0.98807	18.9		MOROCCO	26	2	10	8	0.920054	0.95644	7.7
intermissa	12	1	1	4	0.938448	0.950715	8.3		PORTUGAL	23	6	2	8	0.929098	0.980348	26.1
anatoliaca	10	2	0	6	0.942026	0.97279	20		CUBA	9	3	1	4	0.933968	0.953212	33.3
cypria	10	3	1	3	0.929384	0.964072	30		SPAIN	7	2	1	1	0.925613	0.973243	28.6
sahariensis	8	2	1	2	0.927089	0.95469	25		FRANCE	2	0	1	1	0.922629	0.930437	0
iberiensis	5	2	1	1	0.916443	0.953233	40		ALGERIA	1	1	0	0	0.905259	0.905259	100
meda	5	1	0	4	0.910208	0.917997	20		UAE	1	0	0	1	0.901345	0.901345	0
mellifera	4	0	1	3	0.922373	0.95501	0
