## Supplementary material for "Genetic Diversity of Cytochrome P450 Genes in *Apis mellifera* Subspecies": File S10

### Sheet: Imputed MK Results (cerana)
Orthogroup	Protein ID	Transcript ID	CYP Clan	Gene name	Dn	Ds	Pn	Ps	Pwd	Pn neutral	α (alpha)	NI	DoS	p-value	p_adj (FDR)	DAF cutoff	Significance
N0.HOG0000019	XP_006562363	XM_006562300	CYP3	CYP9Q3	50	55	23	23	0	23	-0.1	1.1	-0.0238095	0.860177	0.944097	0.15	Excess Pn (neg. α)
N0.HOG0000010	NP_001352128	NM_001365199	CYP3	CYP6AS13	12	62	6	23	0	6	-0.347826	1.34783	-0.0447344	0.576384	0.702495	0.15	Excess Pn (neg. α)
N0.HOG0000028	XP_393885	XM_393885	CYP2	CYP18A1	1	51	2	23	0.230769	1.76923	-2.92308	4.43478	-0.0607692	0.244703	0.524363	0.15	Excess Pn (neg. α)
N0.HOG0000015	XP_001119981	XM_001119981	CYP3	CYP336A1	29	45	24	27	1.90909	22.0909	-0.269592	1.37931	-0.0786963	0.577607	0.702495	0.15	Excess Pn (neg. α)
N0.HOG0000027	XP_001119928	XM_001119928	CYP2	CYP369A1	40	28	21	9	3	18	-0.4	1.63333	-0.111765	0.641389	0.740064	0.15	Excess Pn (neg. α)
N0.HOG0000032	XP_624026	XM_624023	CYP2	CYP343A1	8	27	2	2	1	1	-0.6875	3.375	-0.271429	1	1	0.15	Excess Pn (neg. α)
N0.HOG0000001	NP_001352069	NM_001365140	CYP3	CYP6AS11	104	86	1	9	1	0	1	0.0918803	0.447368	0.00104672	0.0211038	0.15	FDR significant
N0.HOG0000004	XP_026300530	XM_026444745	CYP3	CYP6AS16	30	40	4	32	1.86667	2.13333	0.911111	0.166667	0.31746	7.9194e-05	0.00356373	0.15	FDR significant
N0.HOG0000009c	XP_026300585	XM_026444800	CYP3	CYP6AS7/CYP6AS17	152	115	3	8	3	0	1	0.283717	0.296561	0.00140692	0.0211038	0.15	FDR significant
N0.HOG0000009b	XP_395671	XM_395671	CYP3	CYP6AS4	87	65	9	21	1.36364	7.63636	0.728318	0.320197	0.272368	0.00422294	0.0356362	0.15	FDR significant
N0.HOG0000025	XP_016772392	XM_016916903	CYP4	CYP4G11	14	47	1	28	1	0	1	0.119898	0.195025	0.00395565	0.0356362	0.15	FDR significant
N0.HOG0000020	XP_392000	XM_392000	CYP3	CYP9Q2	30	48	12	26	9.11111	2.88889	0.822222	0.738462	0.0688259	0.00475149	0.0356362	0.15	FDR significant
N0.HOG0000037	XP_397170	XM_397170	Mito	CYP301A1	25	38	7	33	0.4	6.6	0.696	0.322424	0.221825	0.0280076	0.140038	0.15	Nominal (p<0.05)
N0.HOG0000013	XP_623362	XM_623359	CYP3	CYP6AS19	25	24	11	27	0	11	0.608889	0.391111	0.22073	0.0491568	0.201096	0.15	Nominal (p<0.05)
N0.HOG0000000	XP_016771320	XM_016915831	CYP3	CYP6AS10	26	37	8	27	2.6	5.4	0.715385	0.421652	0.184127	0.0121431	0.0780631	0.15	Nominal (p<0.05)
N0.HOG0000014	XP_026296210	XM_026440425	CYP3	CYP6BC1	8	26	2	25	2	0	1	0.26	0.16122	0.016046	0.0902588	0.15	Nominal (p<0.05)
N0.HOG0000026	XP_026300894	XM_026445109	CYP2	CYP307B1	7	36	1	25	1	0	1	0.205714	0.124329	0.041591	0.187159	0.15	Nominal (p<0.05)
N0.HOG0000033	XP_026299555	XM_026443770	CYP2	CYP303A1	21	39	0	4	0	0	1	0	0.35	0.293661	0.565607	0.15	Not significant
N0.HOG0000035	XP_026300415	XM_026444630	Mito	CYP302A1	7	6	1	3	0	1	0.714286	0.285714	0.288462	0.576471	0.702495	0.15	Not significant
N0.HOG0000002	XP_623595	XM_623592	CYP3	CYP6AS15	32	35	2	6	0	2	0.635417	0.364583	0.227612	0.280003	0.565607	0.15	Not significant
N0.HOG0000001b	XP_006565076	XM_006565013	CYP3	CYP6AS8	25	44	1	6	1	0	1	0.293333	0.219462	0.169947	0.427712	0.15	Not significant
N0.HOG0000041	XP_016770827	XM_016915338	CYP3	CYP6AQ1	70	54	10	16	0	10	0.517857	0.482143	0.179901	0.129719	0.389158	0.15	Not significant
N0.HOG0000003	NP_001352068	NM_001365139	CYP3	CYP6AS14	44	75	2	8	0	2	0.573864	0.426136	0.169748	0.493228	0.696199	0.15	Not significant
N0.HOG0000040	XP_006564499	XM_006564436	CYP3	CYP6BD1	49	36	7	10	2	5	0.632653	0.514286	0.164706	0.0976816	0.313977	0.15	Not significant
N0.HOG0000034	XP_026296306	XM_026440521	Mito	CYP314A1	24	65	3	23	1.35714	1.64286	0.806548	0.353261	0.154278	0.0586229	0.219836	0.15	Not significant
N0.HOG0000005	XP_026300531	XM_026444746	CYP3	CYP6AS9	22	37	11	36	1	10	0.532828	0.513889	0.138839	0.0933207	0.313977	0.15	Not significant
N0.HOG0000022	NP_001265262	NM_001278333	CYP4	CYP4AA1	12	31	1	6	1	0	1	0.430556	0.136213	0.314226	0.565607	0.15	Not significant
N0.HOG0000009	XP_026300535	XM_026444750	CYP3	CYP6AS18	150	120	3	4	1.66667	1.33333	0.733333	0.6	0.126984	0.178349	0.427712	0.15	Not significant
N0.HOG0000012	NP_001352129	NM_001365200	CYP3	CYP6AS1	82	33	13	9	0.142857	12.8571	0.425087	0.581301	0.122134	0.313505	0.565607	0.15	Not significant
N0.HOG0000023	XP_006564430	XM_006564367	CYP4	CYP4AB3	28	29	6	10	1	5	0.482143	0.621429	0.116228	0.384576	0.64096	0.15	Not significant
N0.HOG0000012b	XP_026300534	XM_026444749	CYP3	CYP6AS2	60	49	6	7	0	6	0.3	0.7	0.0889203	0.570026	0.702495	0.15	Not significant
N0.HOG0000016	XP_006562365	XM_006562302	CYP3	CYP9P1	33	43	21	39	3.27273	17.7273	0.407713	0.701632	0.0842105	0.207674	0.467267	0.15	Not significant
N0.HOG0000039	XP_395360	XM_395360	Mito	CYP315A1	8	21	6	24	2.30769	3.69231	0.596154	0.65625	0.0758621	0.331298	0.573401	0.15	Not significant
N0.HOG0000017	XP_006562364	XM_006562301	CYP3	CYP9Q1	29	65	9	29	2.78571	6.21429	0.519704	0.6956	0.0716685	0.180589	0.427712	0.15	Not significant
N0.HOG0000031	NP_001314895	NM_001327966	CYP2	CYP15A1	66	10	17	4	0	17	0.356061	0.643939	0.0588972	0.494679	0.696199	0.15	Not significant
N0.HOG0000038	XP_016768245	XM_016912756	Mito	CYP301B1	12	50	3	17	1.45455	1.54545	0.621212	0.735294	0.0435484	0.501309	0.696199	0.15	Not significant
N0.HOG0000024	XP_016767691	XM_016912202	CYP4	CYP4AV1	5	20	4	20	0	4	0.2	0.8	0.0333333	1	1	0.15	Not significant
N0.HOG0000021	XP_026300962	XM_026445177	CYP3	CYP9S1/CYP9R1	24	59	10	28	5.33333	4.66667	0.590278	0.877976	0.0259987	0.15638	0.427712	0.15	Not significant
N0.HOG0000036	XP_001121195	XM_001121195	Mito	CYP334A1	2	40	1	42	1	0	1	0.47619	0.0243632	0.493976	0.696199	0.15	Not significant
N0.HOG0000030	XP_623621	XM_623618	CYP2	CYP305D1	40	30	11	9	0	11	0.0833333	0.916667	0.0214286	1	1	0.15	Not significant
N0.HOG0000011	XP_026300532	XM_026444747	CYP3	CYP6AS3	20	50	20	42	6.56	13.44	0.2	1.19048	-0.0368664	0.683091	0.768477	0.15	Not significant
N0.HOG0000006	XP_006565062	XM_006564999	CYP3	CYP6AS12	32	54	27	37	10.72	16.28	0.2575	1.23142	-0.049782	0.464377	0.696199	0.15	Not significant
N0.HOG0000029	XP_006557888	XM_006557825	CYP2	CYP306A1	28	87	14	33	7.05263	6.94737	0.345865	1.31818	-0.0543941	0.510546	0.696199	0.15	Not significant
N0.HOG0000001c	XP_026300602	XM_026444817	CYP3	CYP6AS162	100	87	5	2	4	1	0.565	2.175	-0.179526	0.600553	0.711181	0.15	Not significant
N0.HOG0000007	XP_026300343	XM_026444558	CYP3	CYP6AS5	23	68	4	2	4	0	1	5.91304	-0.413919	1	1	0.15	Not significant

### Sheet: Summary
STUDY OVERVIEW
Species (ingroup)	Apis mellifera
Outgroup	Apis cerana
Gene family	Cytochrome P450 (CYP)
Total genes tested	45
Test used	Imputed McDonald-Kreitman (MK)
DAF cutoff	15%	Murga-Moreno et al. 2022
FDR method	Benjamini-Hochberg
POOLED RESULTS
Dn (nonsynonymous divergence)	1696
Ds (synonymous divergence)	2167
Pn (nonsynonymous polymorphism)	355
Ps (synonymous polymorphism)	844
Pwd (weakly deleterious Pn)	63.52	Corrected by imputation
α (pooled, imputed)	0.559	~56% of substitutions adaptive
p-value (pooled)	1.71×10⁻²⁹
FDR-SIGNIFICANT GENES (p_adj < 0.05)
CYP6a14 (N0.HOG0000004)	α = 0.911, p_adj = 0.0036	Dn=30, Ds=40, Pn=4, Ps=32
CYP6a14-like (N0.HOG0000001)	α = 1.000, p_adj = 0.0211	Dn=104, Ds=86, Pn=1, Ps=9
CYP6a17-like (N0.HOG0000009c)	α = 1.000, p_adj = 0.0211	Dn=152, Ds=115, Pn=3, Ps=8
CYP4G11 (N0.HOG0000025)	α = 1.000, p_adj = 0.0356	Dn=14, Ds=47, Pn=1, Ps=28
CYP6a17 (N0.HOG0000009b)	α = 0.728, p_adj = 0.0356	Dn=87, Ds=65, Pn=9, Ps=21
CYP9e2 (N0.HOG0000020)	α = 0.822, p_adj = 0.0356	Dn=30, Ds=48, Pn=12, Ps=26
INTERPRETATION
Positive selection signal	Strong — ~56% of AA substitutions adaptive
Consistency across outgroups	Confirmed with both A. cerana and A. florea
Genes with strongest signal	CYP6a14, CYP6a14-like, CYP6a17, CYP4G11, CYP9e2
Biological relevance	CYP6 family: detoxification/insecticide resistance
	CYP4G11: cuticular hydrocarbon biosynthesis
	CYP9e2: xenobiotic metabolism
Slightly deleterious Pn corrected	Pwd = 63.52 variants removed
Color legend (main sheet)	Green = FDR significant | Orange = nominal | Red = negative alpha
